# *ViReMaShiny*: An Interactive Application for Analysis of Viral Recombination Data

**DOI:** 10.1101/2022.04.06.487215

**Authors:** Jason Yeung, Andrew L Routh

## Abstract

Recombination is an essential driver of virus evolution and adaption, giving rise to new chimeric viruses, structural variants, sub-genomic RNAs, and Defective-RNAs. Next-Generation Sequencing of virus samples, either from experimental or clinical settings, has revealed a complex distribution of recombination events that contributes to the intrahost diversity. We and others have previously developed alignment tools to discover and map these diverse recombination events in NGS data. However, there is no standard for data visualization to contextualize events of interest and downstream analysis often requires bespoke coding. To address this, we present *ViReMaShiny*, a web-based application built using the R Shiny framework to allow interactive exploration and point-and-click visualization of viral recombination data provided in BED format generated by computational pipelines such as *ViReMa* (Viral-Recombination-Mapper).
