## Supplementary material for "*ViReMaShiny*: An Interactive Application for Analysis of Viral Recombination Data": SData 1: SARS-CoV-2_2.txt

track name=Virus_Recombinations description="Virus_Recombinations" graphType=junctions
NC_045512.2_pilon	70	21557	Deletion	478	+	1450	12444	ATCTCTTGTAGATCTGTTCTCTAAA|CGAACTTTAAAATCTGTGTGGCTGT	AGTGATGTTCTTGTTAACAACTAAA|CGAACAATGTTTGTTTTTCTTGTTT
NC_045512.2_pilon	72	27044	Deletion	143	+	1500	5434	CTCTTGTAGATCTGTTCTCTAAACG|AACTTTAAAATCTGTGTGGCTGTCA	AAGAAATCACTGTTGCTACATCACG|AACGCTTTCTTATTACAAATTGGGA
NC_045512.2_pilon	70	28261	Deletion	112	+	1450	2986	ATCTCTTGTAGATCTGTTCTCTAAA|CGAACTTTAAAATCTGTGTGGCTGT	CGTGTTGTTTTAGATTTCATCTAAA|CGAACAAACTAAATGTCTCTAAATG
NC_045512.2_pilon	29442	29323	Duplication	76	+	2404	3701	TACCGCAGAGACAGAAGAAACAGCA|AACTGTGACTCTTCTTCCTGCTGCA	AAGATCCAAATTTCAAAGATCAAGT|CATTTTGCTGAATAAGCATATTGAC
NC_045512.2_pilon	73	26241	Deletion	71	+	1499	11969	TCTTGTAGATCTGTTCTCTAAACGA|ACTTTAAAATCTGTGTGGCTGTCAC	TGTAAGCACAAGCTGATGAGTACGA|ACTTATGTACTCATTCGTTTCGGAA
NC_045512.2_pilon	72	25388	Deletion	44	+	1500	1043	CTCTTGTAGATCTGTTCTCTAAACG|AACTTTAAAATCTGTGTGGCTGTCA	AGTCAAATTACATTACACATAAACG|AACTTATGGATTTGTTTATGAGAAT
NC_045512.2_pilon	28992	28996	Deletion	35	+	5641	5926	GCAAAATGTTTGGTAAAGGCCAACA|ACAACAAGGCCAAACTGTCACTAAG	AAATGTTTGGTAAAGGCCAACAACA|ACAAGGCCAAACTGTCACTAAGAAA
NC_045512.2_pilon	71	27390	Deletion	29	+	1510	1396	TCTCTTGTAGATCTGTTCTCTAAAC|GAACTTTAAAATCTGTGTGGCTGTC	AGCAACCAATGGAGATTGATTAAAC|GAACATGAAAATTATTCTTTTCTTG
NC_045512.2_pilon	70	26474	Deletion	27	+	1450	582	ATCTCTTGTAGATCTGTTCTCTAAA|CGAACTTTAAAATCTGTGTGGCTGT	AGAGTTCCTGATCTTCTGGTCTAAA|CGAACTAAATATTATATTAGTTTTT
NC_045512.2_pilon	29746	29762	Deletion	18	+	54122	55584	CACATTTTCACCGAGGCCACGCGGA|GTACGATCGAGTGTACAGTGAACAA	GCCACGCGGAGTACGATCGAGTGTA|CAGTGAACAATGCTAGGGAGAGCTG
NC_045512.2_pilon	3059	3063	Deletion	18	+	11979	11854	TTTTACCCTCCAGATGAGGATGAAG|AAGAAGGTGATTGTGAAGAAGAAGA	TACCCTCCAGATGAGGATGAAGAAG|AAGGTGATTGTGAAGAAGAAGAGTT
NC_045512.2_pilon	3545	3549	Deletion	17	+	16289	16293	GAATCTGATGATTACATAGCTACTA|ATGGACCACTTAAAGTGGGTGGTAG	TCTGATGATTACATAGCTACTAATG|GACCACTTAAAGTGGGTGGTAGTTG
NC_045512.2_pilon	16894	16908	Deletion	15	+	2444	421	CGAGGTACAACAACTTACAAATTAA|ATGTTGGTGATTATTTTGTGCTGAC	CTTACAAATTAAATGTTGGTGATTA|TTTTGTGCTGACATCACATACAGTA
NC_045512.2_pilon	4740	4744	Deletion	15	+	10801	10859	CAGCGTATAATGGTTATCTTACTTC|TTCTTCTAAAACACCTGAAGAACAT	CGTATAATGGTTATCTTACTTCTTC|TTCTAAAACACCTGAAGAACATTTT
NC_045512.2_pilon	517	521	Deletion	14	+	4590	4610	TCGAACTGCACCTCATGGTCATGTT|ATGGTTGAGCTGGTAGCAGAACTCG	AACTGCACCTCATGGTCATGTTATG|GTTGAGCTGGTAGCAGAACTCGAAG
NC_045512.2_pilon	70	19113	Deletion	12	+	1450	8404	ATCTCTTGTAGATCTGTTCTCTAAA|CGAACTTTAAAATCTGTGTGGCTGT	TCTATGATGCACAGCCTTGTAGTGA|CAAAGCTTATAAAATAGAAGAATTA
NC_045512.2_pilon	8552	8793	Deletion	12	+	7387	9464	ACAACAAAGATAGCACTTAAGGGTG|GTAAAATTGTTAATAATTGGTTGAA	GACACATGGTTTAGCCAGCGTGGTG|GTAGTTATACTAATGACAAAGCTTG
NC_045512.2_pilon	26201	26205	Deletion	12	+	13838	13992	CAATTTATGATGAACCGACGACGAC|TACTAGCGTGCCTTTGTAAGCACAA	TTTATGATGAACCGACGACGACTAC|TAGCGTGCCTTTGTAAGCACAAGCT
NC_045512.2_pilon	685	695	Deletion	12	+	4975	5263	TGGCCATAGTTACGGCGCCGATCTA|AAGTCATTTGACTTAGGCGACGAGC	TTACGGCGCCGATCTAAAGTCATTT|GACTTAGGCGACGAGCTTGGCACTG
NC_045512.2_pilon	29181	27796	Duplication	11	+	10958	2494	GAACTGATTACAAACATTGGCCGCA|AATTGCACAATTTGCCCCCAGCGCT	TTAATTGACTTCTATTTGTGCTTTT|TAGCCTTTCTGCTATTCCTTGTTTT
NC_045512.2_pilon	26781	26819	Deletion	10	+	4373	5383	GGAATTGCTATCGCAATGGCTTGTC|TTGTAGGCTTGATGTGGCTCAGCTA	TGTGGCTCAGCTACTTCATTGCTTC|TTTCAGACTGTTTGCGCGTACGCGT
NC_045512.2_pilon	9427	8143	Duplication	10	+	1599	13739	TATAGTAGCTGGTGGTATTGTAGCT|ATCGTAGTAACATGCCTTGCCTACT	CTGAACTTGCAAAGAATGTGTCCTT|AGACAATGTCTTATCTACTTTTATT
NC_045512.2_pilon	4580	4589	Deletion	10	+	5037	5674	GTAGCGTCACTTATCAACACACTTA|ACGATCTAAATGAAACTCTTGTTAC	ACTTATCAACACACTTAACGATCTA|AATGAAACTCTTGTTACAATGCCAC
NC_045512.2_pilon	29444	29259	Duplication	10	+	2366	11780	CCGCAGAGACAGAAGAAACAGCAAA|CTGTGACTCTTCTTCCTGCTGCAGA	GGCATGGAAGTCACACCTTCGGGAA|CGTGGTTGACCTACACAGGTGCCAT
NC_045512.2_pilon	29748	29761	Deletion	9	+	54289	55425	CATTTTCACCGAGGCCACGCGGAGT|ACGATCGAGTGTACAGTGAACAATG	GGCCACGCGGAGTACGATCGAGTGT|ACAGTGAACAATGCTAGGGAGAGCT
NC_045512.2_pilon	5529	5562	Deletion	9	+	12033	12208	TCTTGAACGTGGTGTGTAAAACTTG|TGGACAACAGCAGACAACCCTTAAG	CAGCAGACAACCCTTAAGGGTGTAG|AAGCTGTTATGTACATGGGCACACT
NC_045512.2_pilon	29727	28680	Duplication	9	+	54335	6211	GAGGACTTGAAAGAGCCACCACATT|TTCACCGAGGCCACGCGGAGTACGA	GACGGCATCATATGGGTTGCAATTG|AGGGAGCCTTGAATACACCAAAAGA
NC_045512.2_pilon	19672	19676	Deletion	8	+	7937	8121	GTAAATAAGGGACACTTTGATGGAC|AACAGGGTGAAGTACCAGTTTCTAT	AATAAGGGACACTTTGATGGACAAC|AGGGTGAAGTACCAGTTTCTATCAT
NC_045512.2_pilon	29759	29323	Duplication	8	+	54888	3701	AGGCCACGCGGAGTACGATCGAGTG|TACAGTGAACAATGCTAGGGAGAGC	AAGATCCAAATTTCAAAGATCAAGT|CATTTTGCTGAATAAGCATATTGAC
NC_045512.2_pilon	29443	29222	Duplication	8	+	2323	10779	ACCGCAGAGACAGAAGAAACAGCAA|ACTGTGACTCTTCTTCCTGCTGCAG	CCCCAGCGCTTCAGCGTTCTTCGGA|ATGTCGCGCATTGGCATGGAAGTCA
NC_045512.2_pilon	6952	29083	Deletion	8	+	8806	5111	TAATTTTTCTAAACTGATAAATATT|ACAATTTGGTTTTTACTATTAAGTG	GTACTGCCACTAAAGCATACAATGT|AACACAAGCTTTCGGCAGACGTGGT
NC_045512.2_pilon	11277	11287	Deletion	8	+	9742	9874	TTATGACATGGTTGGATATGGTTGA|TACTAGTTTGAAGCTAAAAGACTGT	GGTTGGATATGGTTGATACTAGTTT|GAAGCTAAAAGACTGTGTTATGTAT
NC_045512.2_pilon	25695	524	Duplication	8	+	3388	4562	CCTTTTGCTCGTTGCTGCTGGCCTT|GAAGCCCCTTTTCTCTATCTTTATG	TGCACCTCATGGTCATGTTATGGTT|GAGCTGGTAGCAGAACTCGAAGGCA
NC_045512.2_pilon	1866	12840	Deletion	8	+	6216	8970	AGAAATCAATACTGAGTCCTCTTTA|TGCATTTGCATCAGAGGCTGCTCGT	CTGTTATCCGATTTACAGGATTTGA|AATGGGCTAGATTCCCTAAGAGTGA
NC_045512.2_pilon	28974	26951	Duplication	7	+	3930	6194	GATTGAACCAGCTTGAGAGCAAAAT|GTTTGGTAAAGGCCAACAACAACAA	AAAGTGAACTCGTAATCGGAGCTGT|GATCCTTCGTGGACATCTTCGTATT
NC_045512.2_pilon	23105	23677	Deletion	7	+	159	9874	CCATACAGAGTAGTAGTACTTTCTT|TTGAACTTCTACATGCACCAGCAAC	TGTCACTTGGTGCAGAAAATTCAGT|TGCTTACTCTAATAACTCTATTGCC
NC_045512.2_pilon	17241	17455	Deletion	7	+	6484	4983	AGATAAATGTAGTAGAATTATACCT|GCACGTGCTCGTGTAGAGTGTTTTG	CATTGGCGACCCTGCTCAATTACCT|GCACCACGCACATTGCTAACTAAGG
NC_045512.2_pilon	28467	27230	Duplication	7	+	667	14783	CTCAACATGGCAAGGAAGACCTTAA|ATTCCCTCGAGGACAAGGCGTTCCA	TTTCATCTCGTTGACTTTCAGGTTA|CTATAGCAGAGATATTACTAATTAT
NC_045512.2_pilon	29424	29323	Duplication	7	+	2199	3701	CTGATGAAACTCAAGCCTTACCGCA|GAGACAGAAGAAACAGCAAACTGTG	AAGATCCAAATTTCAAAGATCAAGT|CATTTTGCTGAATAAGCATATTGAC
NC_045512.2_pilon	6653	6045	Duplication	7	+	430	10854	CTTGCTACTCATGGTTTAGCTGCTG|TTAATAGTGTCCCTTGGGATACTAT	CCATATCCAAACGCAAGCTTCGATA|ATTTTAAGTTTGTATGTGATAATAT
NC_045512.2_pilon	15625	15667	Deletion	7	+	4424	1212	CGCAATTTACAACACAGACTTTATG|AGTGTCTCTATAGAAATAGAGATGT	TAGAGATGTTGACACAGACTTTGTG|AATGAGTTTTACGCATATTTGCGTA
NC_045512.2_pilon	25932	25706	Duplication	7	+	594	3444	TGATGGCACAACAAGTCCTATTTCT|GAACATGACTACCAGATTGGTGGTT	GTTGCTGCTGGCCTTGAAGCCCCTT|TTCTCTATCTTTATGCTTTAGTCTA
NC_045512.2_pilon	29729	29760	Deletion	6	+	51223	55622	GGACTTGAAAGAGCCACCACATTTT|CACCGAGGCCACGCGGAGTACGATC	AGGCCACGCGGAGTACGATCGAGTG|TACAGTGAACAATGCTAGGGAGAGC
NC_045512.2_pilon	8156	8165	Deletion	6	+	15359	15713	AATGTGTCCTTAGACAATGTCTTAT|CTACTTTTATTTCAGCAGCTCGGCA	CTTAGACAATGTCTTATCTACTTTT|ATTTCAGCAGCTCGGCAAGGGTTTG
NC_045512.2_pilon	18967	18972	Deletion	6	+	7583	7639	GAACTGAAGATTAATGCGGCTTGTA|GAAAGGTTCAACACATGGTTGTTAA	TGAAGATTAATGCGGCTTGTAGAAA|GGTTCAACACATGGTTGTTAAAGCT
NC_045512.2_pilon	26777	26820	Deletion	6	+	4000	5389	CGGTGGAATTGCTATCGCAATGGCT|TGTCTTGTAGGCTTGATGTGGCTCA	GTGGCTCAGCTACTTCATTGCTTCT|TTCAGACTGTTTGCGCGTACGCGTT
NC_045512.2_pilon	7371	7378	Deletion	6	+	5297	5758	ATTCTTGGCTTATGTGGTTAATAAT|TAATCTTGTACAAATGGCCCCGATT	GGCTTATGTGGTTAATAATTAATCT|TGTACAAATGGCCCCGATTTCAGCT
NC_045512.2_pilon	26953	21614	Duplication	6	+	6217	15316	GTGAACTCGTAATCGGAGCTGTGAT|CCTTCGTGGACATCTTCGTATTGCT	ACTAGTCTCTAGTCAGTGTGTTAAT|CTTACAACCAGAACTCAATTACCCC
NC_045512.2_pilon	29766	29323	Duplication	6	+	54996	3701	GCGGAGTACGATCGAGTGTACAGTG|AACAATGCTAGGGAGAGCTGCCTAT	AAGATCCAAATTTCAAAGATCAAGT|CATTTTGCTGAATAAGCATATTGAC
NC_045512.2_pilon	71	21055	Deletion	6	+	1510	2830	TCTCTTGTAGATCTGTTCTCTAAAC|GAACTTTAAAATCTGTGTGGCTGTC	GGATCTCATTATTAGTGATATGTAC|GACCCTAAGACTAAAAATGTTACAA
NC_045512.2_pilon	11369	11373	Deletion	6	+	5927	6120	CTTATGACAGCAAGAACTGTGTATG|ATGATGGTGCTAGGAGAGTGTGGAC	ATGACAGCAAGAACTGTGTATGATG|ATGGTGCTAGGAGAGTGTGGACACT
NC_045512.2_pilon	9887	9625	Duplication	6	+	2498	6111	CCTCTTACGCAATATAATAGATACT|TAGCTCTTTATAATAAGTACAAGTA	TGACATTTTATCTTACTAATGATGT|TTCTTTTTTAGCACATATTCAGTGG
NC_045512.2_pilon	16789	16801	Deletion	6	+	1989	2036	AACCGAAATTATGTCTTTACTGGTT|ATCGTGTAACTAAAAACAGTAAAGT	TGTCTTTACTGGTTATCGTGTAACT|AAAAACAGTAAAGTACAAATAGGAG
NC_045512.2_pilon	29099	28684	Duplication	6	+	5707	6273	TACAATGTAACACAAGCTTTCGGCA|GACGTGGTCCAGAACAAACCCAAGG	GCATCATATGGGTTGCAATTGAGGG|AGCCTTGAATACACCAAAAGATCAC
NC_045512.2_pilon	28975	28408	Duplication	6	+	3961	868	ATTGAACCAGCTTGAGAGCAAAATG|TTTGGTAAAGGCCAACAACAACAAG	CAAAACAACGTCGGCCCCAAGGTTT|ACCCAATAATACTGCGTCTTGGTTC
NC_045512.2_pilon	11635	11272	Duplication	6	+	4476	9504	TTATTGTTTCTTAGGCTATTTTTGT|ACTTGTTACTTTGGCCTCTTTTGTT	TGCGTATTATGACATGGTTGGATAT|GGTTGATACTAGTTTGAAGCTAAAA
NC_045512.2_pilon	14575	14181	Duplication	6	+	4662	7022	TTACTTGTGTATGCTGCTGACCCTG|CTATGCACGCTGCTTCTGGTAATCT	CATTGTTAATGCCTATATTAACCTT|GACCAGGGCTTTAACTGCAGAGTCA
NC_045512.2_pilon	516	523	Deletion	6	+	4633	4592	CTCGAACTGCACCTCATGGTCATGT|TATGGTTGAGCTGGTAGCAGAACTC	CTGCACCTCATGGTCATGTTATGGT|TGAGCTGGTAGCAGAACTCGAAGGC
NC_045512.2_pilon	29173	27802	Duplication	6	+	10856	2545	CAGACAAGGAACTGATTACAAACAT|TGGCCGCAAATTGCACAATTTGCCC	GACTTCTATTTGTGCTTTTTAGCCT|TTCTGCTATTCCTTGTTTTAATTAT
NC_045512.2_pilon	29547	27797	Duplication	6	+	6751	2498	CTCAGGCCTAAACTCATGCAGACCA|CACAAGGCAGATGGGCTATATAAAC	TAATTGACTTCTATTTGTGCTTTTT|AGCCTTTCTGCTATTCCTTGTTTTA
NC_045512.2_pilon	27264	27292	Deletion	6	+	16789	16457	GATATTACTAATTATTATGAGGACT|TTTAAAGTTTCCATTTGGAATCTTG	TAAAGTTTCCATTTGGAATCTTGAT|TACATCATAAACCTCATAATTAAAA
NC_045512.2_pilon	3077	3081	Deletion	5	+	14173	14387	GATGAAGAAGAAGGTGATTGTGAAG|AAGAAGAGTTTGAGCCATCAACTCA	GAAGAAGAAGGTGATTGTGAAGAAG|AAGAGTTTGAGCCATCAACTCAATA
NC_045512.2_pilon	18599	17482	Duplication	5	+	7220	6229	ACAGAGTCGTATTTGTCTTATGGGC|ACATGGCTTTGAGTTGACATCTATG	ACCACGCACATTGCTAACTAAGGGC|ACACTAGAACCAGAATATTTCAATT
NC_045512.2_pilon	22861	22746	Duplication	5	+	3155	7589	ACCAGATGATTTTACAGGCTGCGTT|ATAGCTTGGAATTCTAACAATCTTG	TTAAATGATCTCTGCTTTACTAATG|TCTATGCAGATTCATTTGTAATTAG
NC_045512.2_pilon	2860	2869	Deletion	5	+	8212	8188	CTCTGCCTATACAGTTGAACTCGGT|ACAGAAGTAAATGAGTTCGCCTGTG	ATACAGTTGAACTCGGTACAGAAGT|AAATGAGTTCGCCTGTGTTGTGGCA
NC_045512.2_pilon	18967	18991	Deletion	5	+	7583	7968	GAACTGAAGATTAATGCGGCTTGTA|GAAAGGTTCAACACATGGTTGTTAA	TAGAAAGGTTCAACACATGGTTGTT|AAAGCTGCATTATTAGCAGACAAAT
NC_045512.2_pilon	19665	19669	Deletion	5	+	7628	7904	TAATGTTGTAAATAAGGGACACTTT|GATGGACAACAGGGTGAAGTACCAG	TGTTGTAAATAAGGGACACTTTGAT|GGACAACAGGGTGAAGTACCAGTTT
NC_045512.2_pilon	23743	23778	Deletion	5	+	17843	21801	TATTAGTGTTACCACAGAAATTCTA|CCAGTGTCTATGACCAAGACATCAG	ATGACCAAGACATCAGTAGATTGTA|CAATGTACATTTGTGGTGATTCAAC
NC_045512.2_pilon	29312	28971	Duplication	5	+	13929	3424	TTGGATGACAAAGATCCAAATTTCA|AAGATCAAGTCATTTTGCTGAATAA	GACAGATTGAACCAGCTTGAGAGCA|AAATGTTTGGTAAAGGCCAACAACA
NC_045512.2_pilon	21883	21892	Deletion	5	+	1860	2324	CATAATAAGAGGCTGGATTTTTGGT|ACTACTTTAGATTCGAAGACCCAGT	GAGGCTGGATTTTTGGTACTACTTT|AGATTCGAAGACCCAGTCCCTACTT
NC_045512.2_pilon	27133	27140	Deletion	5	+	7590	7949	ACAGTCGCTACAGGATTGGCAACTA|TAAATTAAACACAGACCATTCCAGT	GCTACAGGATTGGCAACTATAAATT|AAACACAGACCATTCCAGTAGCAGT
NC_045512.2_pilon	27184	27223	Deletion	5	+	14128	14313	GCAGTGACAATATTGCTTTGCTTGT|ACAGTAAGTGACAACAGATGTTTCA	ACAGATGTTTCATCTCGTTGACTTT|CAGGTTACTATAGCAGAGATATTAC
NC_045512.2_pilon	27053	27060	Deletion	5	+	5406	5457	TGTTGCTACATCACGAACGCTTTCT|TATTACAAATTGGGAGCTTCGCAGC	TACATCACGAACGCTTTCTTATTAC|AAATTGGGAGCTTCGCAGCGTGTAG
NC_045512.2_pilon	12540	12544	Deletion	5	+	7396	7496	GTGATGGTACAACATTTACTTATGC|ATCAGCATTGTGGGAAATCCAACAG	ATGGTACAACATTTACTTATGCATC|AGCATTGTGGGAAATCCAACAGGTT
NC_045512.2_pilon	18908	18159	Duplication	5	+	6314	4296	TCCACGAGTGCTTTGTTAAGCGTGT|TGACTGGACTATTGAATATCCTATA	AATTCAAAACTGAAGGTTTATGTGT|TGACATACCTGGCATACCTAAGGAC
NC_045512.2_pilon	18056	18182	Deletion	5	+	10567	4364	CTTTACAAGCTGAAAATGTAACAGG|ACTCTTTAAAGATTGTAGTAAGGTA	GTTGACATACCTGGCATACCTAAGG|ACATGACCTATAGAAGACTCATCTC
NC_045512.2_pilon	9012	9016	Deletion	5	+	3767	3727	TTGCAACATCAGCTTGTGTTTTGGC|TGCTGAATGTACAATTTTTAAAGAT	CAACATCAGCTTGTGTTTTGGCTGC|TGAATGTACAATTTTTAAAGATGCT
NC_045512.2_pilon	29164	27803	Duplication	5	+	10315	2610	GGAACTAATCAGACAAGGAACTGAT|TACAAACATTGGCCGCAAATTGCAC	ACTTCTATTTGTGCTTTTTAGCCTT|TCTGCTATTCCTTGTTTTAATTATG
NC_045512.2_pilon	29162	27803	Duplication	5	+	10028	2610	CAGGAACTAATCAGACAAGGAACTG|ATTACAAACATTGGCCGCAAATTGC	ACTTCTATTTGTGCTTTTTAGCCTT|TCTGCTATTCCTTGTTTTAATTATG
NC_045512.2_pilon	29467	29606	Deletion	5	+	2703	16004	AACTGTGACTCTTCTTCCTGCTGCA|GATTTGGATGATTTCTCCAAACAAT	TTTTCCGTTTACGATATATAGTCTA|CTCTTGTGCAGAATGAATTCTCGTA
NC_045512.2_pilon	29762	29671	Duplication	5	+	55584	37954	CCACGCGGAGTACGATCGAGTGTAC|AGTGAACAATGCTAGGGAGAGCTGC	TAGATGTAGTTAACTTTAATCTCAC|ATAGCAATCTTTAATCAGTGTGTAA
NC_045512.2_pilon	4532	3549	Duplication	5	+	3671	16293	GTGGTTGATTATGGTGCTAGATTTT|ACTTTTACACCAGTAAAACAACTGT	TCTGATGATTACATAGCTACTAATG|GACCACTTAAAGTGGGTGGTAGTTG
NC_045512.2_pilon	29737	29761	Deletion	4	+	52094	55425	AAGAGCCACCACATTTTCACCGAGG|CCACGCGGAGTACGATCGAGTGTAC	GGCCACGCGGAGTACGATCGAGTGT|ACAGTGAACAATGCTAGGGAGAGCT
NC_045512.2_pilon	29737	29766	Deletion	4	+	52094	54996	AAGAGCCACCACATTTTCACCGAGG|CCACGCGGAGTACGATCGAGTGTAC	CGCGGAGTACGATCGAGTGTACAGT|GAACAATGCTAGGGAGAGCTGCCTA
NC_045512.2_pilon	29670	29763	Deletion	4	+	37929	55322	TAGATGTAGTTAACTTTAATCTCAC|ATAGCAATCTTTAATCAGTGTGTAA	CCACGCGGAGTACGATCGAGTGTAC|AGTGAACAATGCTAGGGAGAGCTGC
NC_045512.2_pilon	16709	19486	Deletion	4	+	740	16912	GTATTGCTACTGTACGTGAAGTGCT|GTCTGACAGAGAATTACATCTTTCA	AACACGTTGCAATTTAGGTGGTGCT|GTCTGTAGACATCATGCTAATGAGT
NC_045512.2_pilon	26786	26821	Deletion	4	+	4599	5412	TGCTATCGCAATGGCTTGTCTTGTA|GGCTTGATGTGGCTCAGCTACTTCA	TGGCTCAGCTACTTCATTGCTTCTT|TCAGACTGTTTGCGCGTACGCGTTC
NC_045512.2_pilon	7436	7442	Deletion	4	+	9374	9753	ATGTACATCTTCTTTGCATCATTTT|ATTATGTATGGAAAAGTTATGTGCA	CATCTTCTTTGCATCATTTTATTAT|GTATGGAAAAGTTATGTGCATGTTG
NC_045512.2_pilon	26230	26234	Deletion	4	+	15609	12054	AGCGTGCCTTTGTAAGCACAAGCTG|ATGAGTACGAACTTATGTACTCATT	GTGCCTTTGTAAGCACAAGCTGATG|AGTACGAACTTATGTACTCATTCGT
NC_045512.2_pilon	29759	29016	Duplication	4	+	54888	7944	AGGCCACGCGGAGTACGATCGAGTG|TACAGTGAACAATGCTAGGGAGAGC	CAACAACAAGGCCAAACTGTCACTA|AGAAATCTGCTGCTGAGGCTTCTAA
NC_045512.2_pilon	9632	28975	Deletion	4	+	1641	3961	TATCTTACTAATGATGTTTCTTTTT|TAGCACATATTCAGTGGATGGTTAT	GATTGAACCAGCTTGAGAGCAAAAT|GTTTGGTAAAGGCCAACAACAACAA
NC_045512.2_pilon	19856	17468	Duplication	4	+	7570	5455	TACTCAATAATTTGGGTGTGGACAT|TGCTGCTAATACTGTGATCTGGGAC	GCTCAATTACCTGCACCACGCACAT|TGCTAACTAAGGGCACACTAGAACC
NC_045512.2_pilon	21981	21992	Deletion	4	+	4840	4775	AATTTCAATTTTGTAATGATCCATT|TTTGGGTGTTTACCACAAAAACAAC	TTGTAATGATCCATTTTTGGGTGTT|TACCACAAAAACAACAAAAGTTGGA
NC_045512.2_pilon	29740	29221	Duplication	4	+	52452	10781	AGCCACCACATTTTCACCGAGGCCA|CGCGGAGTACGATCGAGTGTACAGT	CCCCCAGCGCTTCAGCGTTCTTCGG|AATGTCGCGCATTGGCATGGAAGTC
NC_045512.2_pilon	6952	29165	Deletion	4	+	8806	10541	TAATTTTTCTAAACTGATAAATATT|ACAATTTGGTTTTTACTATTAAGTG	GGAACTAATCAGACAAGGAACTGAT|TACAAACATTGGCCGCAAATTGCAC
NC_045512.2_pilon	10915	11101	Deletion	4	+	3832	4241	TACCATATTGGGTAGTGCTTTATTA|GAAGATGAATTTACACCTTTTGATG	TTTTTTTGTATGAAAATGCCTTTTT|ACCTTTTGCTATGGGTATTATTGCT
NC_045512.2_pilon	11282	11286	Deletion	4	+	10090	9451	ACATGGTTGGATATGGTTGATACTA|GTTTGAAGCTAAAAGACTGTGTTAT	TGGTTGGATATGGTTGATACTAGTT|TGAAGCTAAAAGACTGTGTTATGTA
NC_045512.2_pilon	5910	5914	Deletion	4	+	7674	8127	CAACAACCATAAAACCAGTTACTTA|TAAATTGGATGGTGTTGTTTGTACA	CAACCATAAAACCAGTTACTTATAA|ATTGGATGGTGTTGTTTGTACAGAA
NC_045512.2_pilon	5820	5825	Deletion	4	+	2642	2625	CTTTGTATTGCATAGACGGTGCTTT|ACTTACAAAGTCCTCAGAATACAAA	GTATTGCATAGACGGTGCTTTACTT|ACAAAGTCCTCAGAATACAAAGGTC
NC_045512.2_pilon	12771	12777	Deletion	4	+	4231	4277	CTGCTTGCACTGATGACAATGCGTT|AGCTTACTACAACACAACAAAGGGA	TGCACTGATGACAATGCGTTAGCTT|ACTACAACACAACAAAGGGAGGTAG
NC_045512.2_pilon	25674	24197	Duplication	4	+	2858	3319	GTTTGTAACAGTTTACTCACACCTT|TTGCTCGTTGCTGCTGGCCTTGAAG	TGCTCAATACACTTCTGCACTGTTA|GCGGGTACAATCACTTCTGGTTGGA
NC_045512.2_pilon	29174	27805	Duplication	4	+	10836	2626	AGACAAGGAACTGATTACAAACATT|GGCCGCAAATTGCACAATTTGCCCC	TTCTATTTGTGCTTTTTAGCCTTTC|TGCTATTCCTTGTTTTAATTATGCT
NC_045512.2_pilon	15323	15332	Deletion	4	+	13625	13893	CTAAATGTGATAGAGCCATGCCTAA|CATGCTTAGAATTATGGCCTCACTT	GATAGAGCCATGCCTAACATGCTTA|GAATTATGGCCTCACTTGTTCTTGC
NC_045512.2_pilon	1821	1324	Duplication	4	+	9331	4076	TTACAAAAGGAAAAGCTAAAAAAGG|TGCCTGGAATATTGGTGAACAGAAA	GCACTGAGAATTTGACTAAAGAAGG|TGCCACTACTTGTGGTTACTTACCC
NC_045512.2_pilon	6600	18	Duplication	4	+	332	8	GTCTTACTATTAAGAAACCTAATGA|ATTATCTAGAGTATTAGGTTTGAAA	|TCCCAGGTAACAAACCAACCAACTT
NC_045512.2_pilon	29648	28669	Duplication	4	+	25004	6253	TCTCGTAACTACATAGCACAAGTAG|ATGTAGTTAACTTTAATCTCACATA	GTGCTAACAAAGACGGCATCATATG|GGTTGCAATTGAGGGAGCCTTGAAT
NC_045512.2_pilon	19517	19521	Deletion	3	+	18298	18708	GACATCATGCTAATGAGTACAGATT|GTATCTCGATGCTTATAACATGATG	ATCATGCTAATGAGTACAGATTGTA|TCTCGATGCTTATAACATGATGATC
NC_045512.2_pilon	22741	22749	Deletion	3	+	7740	7559	TAAATTAAATGATCTCTGCTTTACT|AATGTCTATGCAGATTCATTTGTAA	AATGATCTCTGCTTTACTAATGTCT|ATGCAGATTCATTTGTAATTAGAGG
NC_045512.2_pilon	8348	28753	Deletion	3	+	3989	3501	GACCTTGGTGCTTGTATTGACTGTA|GTGCGCGTCATATTAATGCGCAGGT	CTAACAATGCTGCAATCGTGCTACA|ACTTCCTCAAGGAACAACATTGCCA
NC_045512.2_pilon	4530	3678	Duplication	3	+	3613	7422	GTGTGGTTGATTATGGTGCTAGATT|TTACTTTTACACCAGTAAAACAACT	CTTCTTAAGAGTGCTTATGAAAATT|TTAATCAGCACGAAGTTCTACTTGC
NC_045512.2_pilon	2272	2279	Deletion	3	+	14716	15061	TGGACAAATTGTCACCTGTGCAAAG|GAAATTAAGGAGAGTGTTCAGACAT	AATTGTCACCTGTGCAAAGGAAATT|AAGGAGAGTGTTCAGACATTCTTTA
NC_045512.2_pilon	26156	26160	Deletion	3	+	9868	10225	ACACAATCGACGGTTCATCCGGAGT|TGTTAATCCAGTAATGGAACCAATT	CAATCGACGGTTCATCCGGAGTTGT|TAATCCAGTAATGGAACCAATTTAT
NC_045512.2_pilon	72	28885	Deletion	3	+	1500	1197	CTCTTGTAGATCTGTTCTCTAAACG|AACTTTAAAATCTGTGTGGCTGTCA	ATTCAACTCCAGGCAGCAGTAAACG|AACTTCTCCTGCTAGAATGGCTGGC
NC_045512.2_pilon	3219	3223	Deletion	3	+	13048	13192	AAGATTGGTTAGATGATGATAGTCA|ACAAACTGTTGGTCAACAAGACGGC	ATTGGTTAGATGATGATAGTCAACA|AACTGTTGGTCAACAAGACGGCAGT
NC_045512.2_pilon	8766	8781	Deletion	3	+	11524	8782	GTTTTGCTAACAAACATGCTGATTT|TGACACATGGTTTAGCCAGCGTGGT	CATGCTGATTTTGACACATGGTTTA|GCCAGCGTGGTGGTAGTTATACTAA
NC_045512.2_pilon	27495	27288	Duplication	3	+	767	16920	TACAACAGTACTTTTAAAAGAACCT|TGCTCTTCTGGAACATACGAGGGCA	CTTTTAAAGTTTCCATTTGGAATCT|TGATTACATCATAAACCTCATAATT
NC_045512.2_pilon	27050	27059	Deletion	3	+	5775	5446	CACTGTTGCTACATCACGAACGCTT|TCTTATTACAAATTGGGAGCTTCGC	CTACATCACGAACGCTTTCTTATTA|CAAATTGGGAGCTTCGCAGCGTGTA
NC_045512.2_pilon	29441	29246	Duplication	3	+	2406	11138	TTACCGCAGAGACAGAAGAAACAGC|AAACTGTGACTCTTCTTCCTGCTGC	AATGTCGCGCATTGGCATGGAAGTC|ACACCTTCGGGAACGTGGTTGACCT
NC_045512.2_pilon	15261	29309	Deletion	3	+	9415	13933	CAACATGTTAAAAACTGTTTATAGT|GATGTAGAAAACCCTCATCTTATGG	CAAATTGGATGACAAAGATCCAAAT|TTCAAAGATCAAGTCATTTTGCTGA
NC_045512.2_pilon	27054	27058	Deletion	3	+	5402	5434	GTTGCTACATCACGAACGCTTTCTT|ATTACAAATTGGGAGCTTCGCAGCG	GCTACATCACGAACGCTTTCTTATT|ACAAATTGGGAGCTTCGCAGCGTGT
NC_045512.2_pilon	27055	27061	Deletion	3	+	5401	5609	TTGCTACATCACGAACGCTTTCTTA|TTACAAATTGGGAGCTTCGCAGCGT	ACATCACGAACGCTTTCTTATTACA|AATTGGGAGCTTCGCAGCGTGTAGC
NC_045512.2_pilon	12936	12960	Deletion	3	+	7854	8451	TTACAGACACACCTAAAGGTCCTAA|AGTGAAGTATTTATACTTTATTAAA	AAAGTGAAGTATTTATACTTTATTA|AAGGATTAAACAACCTAAATAGAGG
NC_045512.2_pilon	14750	11283	Duplication	3	+	3804	8699	TTAAGGAAGGAAGTTCTGTTGAATT|AAAACACTTCTTCTTTGCTCAGGAT	ACATGGTTGGATATGGTTGATACTA|GTTTGAAGCTAAAAGACTGTGTTAT
NC_045512.2_pilon	10496	10272	Duplication	3	+	9093	6935	TTCCTTAATGGTTCATGTGGTAGTG|TTGGTTTTAACATAGATTATGACTG	AATTTCTTGGTACAGGCTGGTAATG|TTCAACTCAGGGTTATTGGACATTC
NC_045512.2_pilon	4743	4741	Duplication	3	+	10863	10786	CGTATAATGGTTATCTTACTTCTTC|TTCTAAAACACCTGAAGAACATTTT	CAGCGTATAATGGTTATCTTACTTC|TTCTTCTAAAACACCTGAAGAACAT
NC_045512.2_pilon	29433	29323	Duplication	3	+	2279	3701	CTCAAGCCTTACCGCAGAGACAGAA|GAAACAGCAAACTGTGACTCTTCTT	AAGATCCAAATTTCAAAGATCAAGT|CATTTTGCTGAATAAGCATATTGAC
NC_045512.2_pilon	4530	3468	Duplication	3	+	3613	11888	GTGTGGTTGATTATGGTGCTAGATT|TTACTTTTACACCAGTAAAACAACT	GCAGCCAATGTTTACCTTAAACATG|GAGGAGGTGTTGCAGGAGCCTTAAA
NC_045512.2_pilon	29790	29311	Duplication	3	+	53008	13918	GAACAATGCTAGGGAGAGCTGCCTA|TATGGAAGAGCCCTAATGTGTAAAA	AATTGGATGACAAAGATCCAAATTT|CAAAGATCAAGTCATTTTGCTGAAT
NC_045512.2_pilon	16309	14627	Duplication	2	+	6215	6709	GGTGCTTGCATACGTAGACCATTCT|TATGTTGTAAATGCTGTTACGACCA	TTACTAGATAAACGCACTACGTGCT|TTTCAGTAGCTGCACTTACTAACAA
NC_045512.2_pilon	15165	14651	Duplication	2	+	6453	8833	CAATAGACAGTTTCATCAAAAATTA|TTGAAATCAATAGCCGCCACTAGAG	TTTTCAGTAGCTGCACTTACTAACA|ATGTTGCTTTTCAAACTGTCAAACC
NC_045512.2_pilon	14787	16540	Deletion	2	+	4978	10958	CTTTGCTCAGGATGGTAATGCTGCT|ATCAGCGATTATGACTACTATCGTT	TAAAAATACATGTGTTGGTAGCGAT|AATGTTACTGACTTTAATGCAATTG
NC_045512.2_pilon	29762	29770	Deletion	2	+	55584	53930	CCACGCGGAGTACGATCGAGTGTAC|AGTGAACAATGCTAGGGAGAGCTGC	GAGTACGATCGAGTGTACAGTGAAC|AATGCTAGGGAGAGCTGCCTATATG
NC_045512.2_pilon	29757	29765	Deletion	2	+	55249	55343	CGAGGCCACGCGGAGTACGATCGAG|TGTACAGTGAACAATGCTAGGGAGA	ACGCGGAGTACGATCGAGTGTACAG|TGAACAATGCTAGGGAGAGCTGCCT
NC_045512.2_pilon	14408	14416	Deletion	2	+	679	679	TTTTATTCTCTACAGTGTTCCCACT|TACAAGTTTTGGACCACTAGTGAGA	CTCTACAGTGTTCCCACTTACAAGT|TTTGGACCACTAGTGAGAAAAATAT
NC_045512.2_pilon	3545	43	Duplication	2	+	16289	418	GAATCTGATGATTACATAGCTACTA|ATGGACCACTTAAAGTGGGTGGTAG	TCCCAGGTAACAAACCAACCAACTT|TCGATCTCTTGTAGATCTGTTCTCT
NC_045512.2_pilon	18019	14122	Duplication	2	+	8377	5008	TTTACAAGTCTTGAAATTCCACGTA|GGAATGTGGCAACTTTACAAGCTGA	CGGTGATTTCATACAAACCACGCTA|GGTAGTGGAGTTCCTGTTGTAGATT
NC_045512.2_pilon	24450	24471	Deletion	2	+	2160	2416	ATGCACAAGCTTTAAACACGCTTGT|TAAACAACTTAGCTCCAATTTTGGT	CTTGTTAAACAACTTAGCTCCAATT|TTGGTGCAATTTCAAGTGTTTTAAA
NC_045512.2_pilon	1998	1304	Duplication	2	+	1885	10102	TAGATGGAATTTCACAGTATTCACT|GAGACTCATTGATGCTATGATGTTC	AGCCACTTGCGAATTTTGTGGCACT|GAGAATTTGACTAAAGAAGGTGCCA
NC_045512.2_pilon	4402	2331	Duplication	2	+	4801	18362	TTCTTGGAATTTGCGAGAAATGCTT|GCACATGCAGAAGAAACACGCAAAT	CTTGTAAATAAATTTTTGGCTTTGT|GTGCTGACTCTATCATTATTGGTGG
NC_045512.2_pilon	26297	26301	Deletion	2	+	13577	13569	GTACGTTAATAGTTAATAGCGTACT|TCTTTTTCTTGCTTTCGTGGTATTC	CGTTAATAGTTAATAGCGTACTTCT|TTTTCTTGCTTTCGTGGTATTCTTG
NC_045512.2_pilon	26778	26096	Duplication	2	+	4022	7096	GGTGGAATTGCTATCGCAATGGCTT|GTCTTGTAGGCTTGATGTGGCTCAG	CATGTTACCTTCTTCATCTACAATA|AAATTGTTGATGAGCCTGAAGAACA
NC_045512.2_pilon	4074	4078	Deletion	2	+	5571	5592	ATCTTCATCCAGATTCTGCCACTCT|TGTTAGTGACATTGACATCACTTTC	TTCATCCAGATTCTGCCACTCTTGT|TAGTGACATTGACATCACTTTCTTA
NC_045512.2_pilon	21993	21991	Duplication	2	+	4758	4790	GTAATGATCCATTTTTGGGTGTTTA|CCACAAAAACAACAAAAGTTGGATG	TTTGTAATGATCCATTTTTGGGTGT|TTACCACAAAAACAACAAAAGTTGG
NC_045512.2_pilon	3192	3196	Deletion	2	+	12303	12217	CTCTTCAACCTGAAGAAGAGCAAGA|AGAAGATTGGTTAGATGATGATAGT	TTCAACCTGAAGAAGAGCAAGAAGA|AGATTGGTTAGATGATGATAGTCAA
NC_045512.2_pilon	20230	27142	Deletion	2	+	978	7971	CAGAGTAGAAATTTACAAGAATTTA|AACCCAGGAGTCAAATGGAAATTGA	TACAGGATTGGCAACTATAAATTAA|ACACAGACCATTCCAGTAGCAGTGA
NC_045512.2_pilon	6639	27229	Deletion	2	+	358	14767	TAGGTTTGAAAACCCTTGCTACTCA|TGGTTTAGCTGCTGTTAATAGTGTC	GTTTCATCTCGTTGACTTTCAGGTT|ACTATAGCAGAGATATTACTAATTA
NC_045512.2_pilon	29594	29236	Duplication	2	+	15697	10795	AACGTTTTCGCTTTTCCGTTTACGA|TATATAGTCTACTCTTGTGCAGAAT	CGTTCTTCGGAATGTCGCGCATTGG|CATGGAAGTCACACCTTCGGGAACG
NC_045512.2_pilon	6858	29083	Deletion	2	+	3230	5111	TTAAAGCATCTATGCCGACTACTAT|AGCAAAGAATACTGTTAAGAGTGTC	GTACTGCCACTAAAGCATACAATGT|AACACAAGCTTTCGGCAGACGTGGT
NC_045512.2_pilon	26777	26830	Deletion	2	+	4000	5568	CGGTGGAATTGCTATCGCAATGGCT|TGTCTTGTAGGCTTGATGTGGCTCA	TACTTCATTGCTTCTTTCAGACTGT|TTGCGCGTACGCGTTCCATGTGGTC
NC_045512.2_pilon	26785	26822	Deletion	2	+	4589	5452	TTGCTATCGCAATGGCTTGTCTTGT|AGGCTTGATGTGGCTCAGCTACTTC	GGCTCAGCTACTTCATTGCTTCTTT|CAGACTGTTTGCGCGTACGCGTTCC
NC_045512.2_pilon	11702	11707	Deletion	2	+	1231	1229	AGACTGACTCTTGGTGTTTATGATT|ACTTAGTTTCTACACAGGAGTTTAG	TGACTCTTGGTGTTTATGATTACTT|AGTTTCTACACAGGAGTTTAGATAT
NC_045512.2_pilon	11076	11081	Deletion	2	+	17662	18257	AGAGTACTCAATGGTCTTTGTTCTT|TTTTTTGTATGAAAATGCCTTTTTA	TACTCAATGGTCTTTGTTCTTTTTT|TTGTATGAAAATGCCTTTTTACCTT
NC_045512.2_pilon	18353	14855	Duplication	2	+	3278	8785	CTAGAGAAGCTGTTGGTACCAATTT|ACCTTTACAGCTAGGTTTTTCTACA	TGTGATATCAGACAACTACTATTTG|TAGTTGAAGTTGTTGATAAGTACTT
NC_045512.2_pilon	13497	13004	Duplication	2	+	5167	7099	TTGCGGTGTAAGTGCAGCCCGTCTT|ACACCGTGCGGCACAGGCACTAGTA	TAGAGGTATGGTACTTGGTAGTTTA|GCTGCCACAGTACGTCTACAAGCTG
NC_045512.2_pilon	29468	1307	Duplication	2	+	2697	10119	ACTGTGACTCTTCTTCCTGCTGCAG|ATTTGGATGATTTCTCCAAACAATT	CACTTGCGAATTTTGTGGCACTGAG|AATTTGACTAAAGAAGGTGCCACTA
NC_045512.2_pilon	13525	12759	Duplication	2	+	3386	3454	CCGTGCGGCACAGGCACTAGTACTG|ATGTCGTATACAGGGCTTTTGACAT	GGTACTACACAAACTGCTTGCACTG|ATGACAATGCGTTAGCTTACTACAA
NC_045512.2_pilon	29069	28556	Duplication	2	+	11568	3900	CCTCGGCAAAAACGTACTGCCACTA|AAGCATACAATGTAACACAAGCTTT	CTACCGAAGAGCTACCAGACGAATT|CGTGGTGGTGACGGTAAAATGAAAG
NC_045512.2_pilon	8797	7638	Duplication	2	+	10192	8427	ATGGTTTAGCCAGCGTGGTGGTAGT|TATACTAATGACAAAGCTTGCCCAT	TGGAATTGTGTTAATTGTGATACAT|TCTGTGCTGGTAGTACATTTATTAG
NC_045512.2_pilon	509	519	Deletion	2	+	4692	4571	TCGGATGCTCGAACTGCACCTCATG|GTCATGTTATGGTTGAGCTGGTAGC	CGAACTGCACCTCATGGTCATGTTA|TGGTTGAGCTGGTAGCAGAACTCGA
NC_045512.2_pilon	508	524	Deletion	2	+	4693	4562	TTCGGATGCTCGAACTGCACCTCAT|GGTCATGTTATGGTTGAGCTGGTAG	TGCACCTCATGGTCATGTTATGGTT|GAGCTGGTAGCAGAACTCGAAGGCA
NC_045512.2_pilon	18976	18538	Duplication	2	+	7913	10148	ATTAATGCGGCTTGTAGAAAGGTTC|AACACATGGTTGTTAAAGCTGCATT	TTGGAATGTAGTGCGTATAAAGATT|GTACAAATGTTAAGTGACACACTTA
NC_045512.2_pilon	28240	28253	Deletion	2	+	3079	3070	TTTTAGAGTATCATGACGTTCGTGT|TGTTTTAGATTTCATCTAAACGAAC	ATGACGTTCGTGTTGTTTTAGATTT|CATCTAAACGAACAAACTAAATGTC
NC_045512.2_pilon	1689	1693	Deletion	2	+	6340	6415	TTAAACTTAATGAAGAGATCGCCAT|TATTTTGGCATCTTTTTCTGCTTCC	AACTTAATGAAGAGATCGCCATTAT|TTTGGCATCTTTTTCTGCTTCCACA
NC_045512.2_pilon	29164	27802	Duplication	2	+	10315	2545	GGAACTAATCAGACAAGGAACTGAT|TACAAACATTGGCCGCAAATTGCAC	GACTTCTATTTGTGCTTTTTAGCCT|TTCTGCTATTCCTTGTTTTAATTAT
NC_045512.2_pilon	75	27766	Deletion	2	+	1487	2101	TTGTAGATCTGTTCTCTAAACGAAC|TTTAAAATCTGTGTGGCTGTCACTC	CAAAAGAAAGACAGAATGATTGAAC|TTTCATTAATTGACTTCTATTTGTG
NC_045512.2_pilon	29164	27795	Duplication	2	+	10315	2481	GGAACTAATCAGACAAGGAACTGAT|TACAAACATTGGCCGCAAATTGCAC	ATTAATTGACTTCTATTTGTGCTTT|TTAGCCTTTCTGCTATTCCTTGTTT
NC_045512.2_pilon	28196	27786	Duplication	2	+	2530	2512	TAAATTGGGTAGTCTTGTAGTGCGT|TGTTCGTTCTATGAAGACTTTTTAG	TGAACTTTCATTAATTGACTTCTAT|TTGTGCTTTTTAGCCTTTCTGCTAT
NC_045512.2_pilon	74	21301	Deletion	2	+	1489	864	CTTGTAGATCTGTTCTCTAAACGAA|CTTTAAAATCTGTGTGGCTGTCACT	AATTGGATGTAATTATCTTGGCAAA|CCACGCGAACAAATAGATGGTTATG
NC_045512.2_pilon	23966	3549	Duplication	2	+	1146	16293	ATTAAAGATTTTGGTGGTTTTAATT|TTTCACAAATATTACCAGATCCATC	TCTGATGATTACATAGCTACTAATG|GACCACTTAAAGTGGGTGGTAGTTG
NC_045512.2_pilon	18650	18744	Deletion	2	+	4520	4961	AGTATTTTGTGAAAATAGGACCTGA|GCGCACCTGTTGTCTATGTGATAGA	GGCATCATTCTATTGGATTTGATTA|CGTCTATAATCCGTTTATGATTGAT
NC_045512.2_pilon	27132	27140	Deletion	2	+	7579	7949	TACAGTCGCTACAGGATTGGCAACT|ATAAATTAAACACAGACCATTCCAG	GCTACAGGATTGGCAACTATAAATT|AAACACAGACCATTCCAGTAGCAGT
NC_045512.2_pilon	4443	4471	Deletion	2	+	7606	8065	CACGCAAATTAATGCCTGTCTGTGT|GGAAACTAAAGCCATAGTTTCAACT	AAACTAAAGCCATAGTTTCAACTAT|ACAGCGTAAATATAAGGGTATTAAA
NC_045512.2_pilon	29350	29360	Deletion	2	+	4656	4739	TTTGCTGAATAAGCATATTGACGCA|TACAAAACATTCCCACCAACAGAGC	TAAGCATATTGACGCATACAAAACA|TTCCCACCAACAGAGCCTAAAAAGG
NC_045512.2_pilon	16500	16505	Deletion	1	+	10157	10142	TTTTCCATTGTGTGCTAATGGACAA|GTTTTTGGTTTATATAAAAATACAT	CCATTGTGTGCTAATGGACAAGTTT|TTGGTTTATATAAAAATACATGTGT
NC_045512.2_pilon	16357	16450	Deletion	1	+	1930	5812	CATGTCATATCAACATCACATAAAT|TAGTCTTGTCTGTTAATCCGTATGT	TTACTTAGGAGGTATGAGCTATTAT|TGTAAATCACATAAACCACCCATTA
NC_045512.2_pilon	22739	22746	Deletion	1	+	7717	7589	ACTAAATTAAATGATCTCTGCTTTA|CTAATGTCTATGCAGATTCATTTGT	TTAAATGATCTCTGCTTTACTAATG|TCTATGCAGATTCATTTGTAATTAG
NC_045512.2_pilon	24489	29668	Deletion	1	+	1944	36188	CCAATTTTGGTGCAATTTCAAGTGT|TTTAAATGATATCCTTGCACGTCTT	AAGTAGATGTAGTTAACTTTAATCT|CACATAGCAATCTTTAATCAGTGTG
NC_045512.2_pilon	29785	29791	Deletion	1	+	52980	52997	ACAGTGAACAATGCTAGGGAGAGCT|GCCTATATGGAAGAGCCCTAATGTG	GAACAATGCTAGGGAGAGCTGCCTA|TATGGAAGAGCCCTAATGTGTAAAA
NC_045512.2_pilon	8532	8536	Deletion	1	+	6753	7002	GACAAGTTGTTAATGTTGTAACAAC|AAAGATAGCACTTAAGGGTGGTAAA	AAGTTGTTAATGTTGTAACAACAAA|GATAGCACTTAAGGGTGGTAAAATT
NC_045512.2_pilon	28721	28245	Duplication	1	+	3478	3067	CCAAAAGATCACATTGGCACCCGCA|ATCCTGCTAACAATGCTGCAATCGT	AGAGTATCATGACGTTCGTGTTGTT|TTAGATTTCATCTAAACGAACAAAC
NC_045512.2_pilon	28709	27210	Duplication	1	+	6831	13527	GCCTTGAATACACCAAAAGATCACA|TTGGCACCCGCAATCCTGCTAACAA	ACAGTAAGTGACAACAGATGTTTCA|TCTCGTTGACTTTCAGGTTACTATA
NC_045512.2_pilon	15200	15204	Deletion	1	+	8959	9231	TAGCCGCCACTAGAGGAGCTACTGT|AGTAATTGGAACAAGCAAATTCTAT	CCGCCACTAGAGGAGCTACTGTAGT|AATTGGAACAAGCAAATTCTATGGT
NC_045512.2_pilon	14123	14127	Deletion	1	+	5192	5269	GTGATTTCATACAAACCACGCTAGG|TAGTGGAGTTCCTGTTGTAGATTCT	ATTTCATACAAACCACGCTAGGTAG|TGGAGTTCCTGTTGTAGATTCTTAT
NC_045512.2_pilon	19920	19924	Deletion	1	+	8199	8381	TCCAGCACATATATCTACTATTGGT|GTTTGTTCTATGACTGACATAGCCA	AGCACATATATCTACTATTGGTGTT|TGTTCTATGACTGACATAGCCAAGA
NC_045512.2_pilon	15683	15597	Duplication	1	+	1416	4720	ACTTTGTGAATGAGTTTTACGCATA|TTTGCGTAAACATTTCTCAATGATG	ATGGTAACAAAATTGCCGATAAGTA|TGTCCGCAATTTACAACACAGACTT
NC_045512.2_pilon	8188	8192	Deletion	1	+	18193	18301	TATTTCAGCAGCTCGGCAAGGGTTT|GTTGATTCAGATGTAGAAACTAAAG	TTCAGCAGCTCGGCAAGGGTTTGTT|GATTCAGATGTAGAAACTAAAGATG
NC_045512.2_pilon	18829	18962	Deletion	1	+	2482	7576	AACCATGATCTGTATTGTCAAGTCC|ATGGTAATGCACATGTAGCTAGTTG	GGTGATGAACTGAAGATTAATGCGG|CTTGTAGAAAGGTTCAACACATGGT
NC_045512.2_pilon	17202	17210	Deletion	1	+	4412	5084	TGATGCACTATGTGAGAAGGCATTA|AAATATTTGCCTATAGATAAATGTA	CTATGTGAGAAGGCATTAAAATATT|TGCCTATAGATAAATGTAGTAGAAT
NC_045512.2_pilon	2210	2214	Deletion	1	+	10203	10220	TTTCTTAGAGACGGTTGGGAAATTG|TTAAATTTATCTCAACCTGTGCTTG	CTTAGAGACGGTTGGGAAATTGTTA|AATTTATCTCAACCTGTGCTTGTGA
NC_045512.2_pilon	1601	1617	Deletion	1	+	4157	4501	GTTGTTGGAGAAGGTTCCGAAGGTC|TTAATGACAACCTTCTTGAAATACT	TCCGAAGGTCTTAATGACAACCTTC|TTGAAATACTCCAAAAAGAGAAAGT
NC_045512.2_pilon	26778	26784	Deletion	1	+	4022	4567	GGTGGAATTGCTATCGCAATGGCTT|GTCTTGTAGGCTTGATGTGGCTCAG	AATTGCTATCGCAATGGCTTGTCTT|GTAGGCTTGATGTGGCTCAGCTACT
NC_045512.2_pilon	4536	4548	Deletion	1	+	3790	3930	TTGATTATGGTGCTAGATTTTACTT|TTACACCAGTAAAACAACTGTAGCG	GCTAGATTTTACTTTTACACCAGTA|AAACAACTGTAGCGTCACTTATCAA
NC_045512.2_pilon	26300	26304	Deletion	1	+	13556	13505	CGTTAATAGTTAATAGCGTACTTCT|TTTTCTTGCTTTCGTGGTATTCTTG	TAATAGTTAATAGCGTACTTCTTTT|TCTTGCTTTCGTGGTATTCTTGCTA
NC_045512.2_pilon	23791	23795	Deletion	1	+	24050	24886	AGTAGATTGTACAATGTACATTTGT|GGTGATTCAACTGAATGCAGCAATC	AGATTGTACAATGTACATTTGTGGT|GATTCAACTGAATGCAGCAATCTTT
NC_045512.2_pilon	23739	23774	Deletion	1	+	17486	21765	TTACTATTAGTGTTACCACAGAAAT|TCTACCAGTGTCTATGACCAAGACA	GTCTATGACCAAGACATCAGTAGAT|TGTACAATGTACATTTGTGGTGATT
NC_045512.2_pilon	29309	28968	Duplication	1	+	13933	3389	AAATTGGATGACAAAGATCCAAATT|TCAAAGATCAAGTCATTTTGCTGAA	CTTGACAGATTGAACCAGCTTGAGA|GCAAAATGTTTGGTAAAGGCCAACA
NC_045512.2_pilon	28890	28897	Deletion	1	+	1298	1521	CTCCAGGCAGCAGTAAACGAACTTC|TCCTGCTAGAATGGCTGGCAATGGC	GCAGCAGTAAACGAACTTCTCCTGC|TAGAATGGCTGGCAATGGCGGTGAT
NC_045512.2_pilon	28995	28993	Duplication	1	+	5865	5742	AAATGTTTGGTAAAGGCCAACAACA|ACAAGGCCAAACTGTCACTAAGAAA	GCAAAATGTTTGGTAAAGGCCAACA|ACAACAAGGCCAAACTGTCACTAAG
NC_045512.2_pilon	75	21563	Deletion	1	+	1487	13348	TTGTAGATCTGTTCTCTAAACGAAC|TTTAAAATCTGTGTGGCTGTCACTC	GTTCTTGTTAACAACTAAACGAACA|ATGTTTGTTTTTCTTGTTTTATTGC
NC_045512.2_pilon	68	21556	Deletion	1	+	1461	11974	CGATCTCTTGTAGATCTGTTCTCTA|AACGAACTTTAAAATCTGTGTGGCT	TAGTGATGTTCTTGTTAACAACTAA|ACGAACAATGTTTGTTTTTCTTGTT
NC_045512.2_pilon	6048	6070	Deletion	1	+	10961	11008	ATCCAAACGCAAGCTTCGATAATTT|TAAGTTTGTATGTGATAATATCAAA	ATTTTAAGTTTGTATGTGATAATAT|CAAATTTGCTGATGATTTAAACCAG
NC_045512.2_pilon	27293	26097	Duplication	1	+	16512	7276	AAGTTTCCATTTGGAATCTTGATTA|CATCATAAACCTCATAATTAAAAAT	ATGTTACCTTCTTCATCTACAATAA|AATTGTTGATGAGCCTGAAGAACAT
NC_045512.2_pilon	4160	4164	Deletion	1	+	6393	6428	GTTCAAGAGGGTGTTTTAACTGCTG|TGGTTATACCTACTAAAAAGGCTGG	CAAGAGGGTGTTTTAACTGCTGTGG|TTATACCTACTAAAAAGGCTGGTGG
NC_045512.2_pilon	4504	4145	Duplication	1	+	8512	5904	ATATAAGGGTATTAAAATACAAGAG|GGTGTGGTTGATTATGGTGCTAGAT	TATAGTGGGTGATGTTGTTCAAGAG|GGTGTTTTAACTGCTGTGGTTATAC
NC_045512.2_pilon	3080	3078	Duplication	1	+	14395	14200	GAAGAAGAAGGTGATTGTGAAGAAG|AAGAGTTTGAGCCATCAACTCAATA	GATGAAGAAGAAGGTGATTGTGAAG|AAGAAGAGTTTGAGCCATCAACTCA
NC_045512.2_pilon	3208	3212	Deletion	1	+	14832	12575	AGAGCAAGAAGAAGATTGGTTAGAT|GATGATAGTCAACAAACTGTTGGTC	GCAAGAAGAAGATTGGTTAGATGAT|GATAGTCAACAAACTGTTGGTCAAC
NC_045512.2_pilon	3164	3168	Deletion	1	+	12375	12355	CCTTTGGAATTTGGTGCCACTTCTG|CTGCTCTTCAACCTGAAGAAGAGCA	TTGGAATTTGGTGCCACTTCTGCTG|CTCTTCAACCTGAAGAAGAGCAAGA
NC_045512.2_pilon	8865	8875	Deletion	1	+	15869	16860	CAAGAGAAGTGGGTTTTGTCGTGCC|TGGTTTGCCTGGCACGATATTACGC	TGGGTTTTGTCGTGCCTGGTTTGCC|TGGCACGATATTACGCACAACTAAT
NC_045512.2_pilon	8793	8797	Deletion	1	+	9464	10192	ACACATGGTTTAGCCAGCGTGGTGG|TAGTTATACTAATGACAAAGCTTGC	CATGGTTTAGCCAGCGTGGTGGTAG|TTATACTAATGACAAAGCTTGCCCA
NC_045512.2_pilon	27491	27284	Duplication	1	+	707	16618	GAGGTACAACAGTACTTTTAAAAGA|ACCTTGCTCTTCTGGAACATACGAG	AGGACTTTTAAAGTTTCCATTTGGA|ATCTTGATTACATCATAAACCTCAT
NC_045512.2_pilon	7628	7075	Duplication	1	+	7986	1871	CTACACAATTGGAATTGTGTTAATT|GTGATACATTCTGTGCTGGTAGTAC	ACTGTACTGGTTACAGAGAAGGCTA|TTTGAACTCTACTAATGTCACTATT
NC_045512.2_pilon	734	29111	Deletion	1	+	6468	6247	CTTGGCACTGATCCTTATGAAGATT|TTCAAGAAAACTGGAACACTAAACA	ACAAGCTTTCGGCAGACGTGGTCCA|GAACAAACCCAAGGAAATTTTGGGG
NC_045512.2_pilon	29181	29191	Deletion	1	+	10958	11401	GAACTGATTACAAACATTGGCCGCA|AATTGCACAATTTGCCCCCAGCGCT	ACAAACATTGGCCGCAAATTGCACA|ATTTGCCCCCAGCGCTTCAGCGTTC
NC_045512.2_pilon	29076	29082	Deletion	1	+	11843	5069	AAAAACGTACTGCCACTAAAGCATA|CAATGTAACACAAGCTTTCGGCAGA	CGTACTGCCACTAAAGCATACAATG|TAACACAAGCTTTCGGCAGACGTGG
NC_045512.2_pilon	18019	18035	Deletion	1	+	8377	9138	TTTACAAGTCTTGAAATTCCACGTA|GGAATGTGGCAACTTTACAAGCTGA	ATTCCACGTAGGAATGTGGCAACTT|TACAAGCTGAAAATGTAACAGGACT
NC_045512.2_pilon	11077	11081	Deletion	1	+	18048	18257	GAGTACTCAATGGTCTTTGTTCTTT|TTTTTGTATGAAAATGCCTTTTTAC	TACTCAATGGTCTTTGTTCTTTTTT|TTGTATGAAAATGCCTTTTTACCTT
NC_045512.2_pilon	11080	11078	Duplication	1	+	18410	17992	TACTCAATGGTCTTTGTTCTTTTTT|TTGTATGAAAATGCCTTTTTACCTT	GAGTACTCAATGGTCTTTGTTCTTT|TTTTTGTATGAAAATGCCTTTTTAC
NC_045512.2_pilon	6433	6438	Deletion	1	+	3685	4066	TGAAGAAGTAGTGGAAAATCCTACC|ATACAGAAAGACGTTCTTGAGTGTA	GAAGTAGTGGAAAATCCTACCATAC|AGAAAGACGTTCTTGAGTGTAATGT
NC_045512.2_pilon	24159	23734	Duplication	1	+	2379	17429	TTACTGTTTTGCCACCTTTGCTCAC|AGATGAAATGATTGCTCAATACACT	TAAATTTTACTATTAGTGTTACCAC|AGAAATTCTACCAGTGTCTATGACC
NC_045512.2_pilon	15925	15930	Deletion	1	+	9738	10242	AAACAGGGTGATGATTATGTGTACC|TTCCTTACCCAGATCCATCAAGAAT	AGGGTGATGATTATGTGTACCTTCC|TTACCCAGATCCATCAAGAATCCTA
NC_045512.2_pilon	14957	11445	Duplication	1	+	4587	10406	TAGACAAATCAGCTGGTTTTCCATT|TAATAAATGGGGTAAGGCTAGACTT	TATAAAGTTTATTATGGTAATGCTT|TAGATCAAGCCATTTCCATGTGGGC
NC_045512.2_pilon	14564	14568	Deletion	1	+	4037	4044	GTTTTAAGGAATTACTTGTGTATGC|TGCTGACCCTGCTATGCACGCTGCT	TTAAGGAATTACTTGTGTATGCTGC|TGACCCTGCTATGCACGCTGCTTCT
NC_045512.2_pilon	1958	1962	Deletion	1	+	1792	1783	AATTCTGTGCGTGTTTTACAGAAGG|CCGCTATAACAATACTAGATGGAAT	TCTGTGCGTGTTTTACAGAAGGCCG|CTATAACAATACTAGATGGAATTTC
NC_045512.2_pilon	5825	5511	Duplication	1	+	2625	10578	TATTGCATAGACGGTGCTTTACTTA|CAAAGTCCTCAGAATACAAAGGTCC	TTAGATTCTTGCAAAAGAGTCTTGA|ACGTGGTGTGTAAAACTTGTGGACA
NC_045512.2_pilon	14405	14412	Deletion	1	+	654	683	ATGTTTTATTCTCTACAGTGTTCCC|ACTTACAAGTTTTGGACCACTAGTG	TATTCTCTACAGTGTTCCCACTTAC|AAGTTTTGGACCACTAGTGAGAAAA
NC_045512.2_pilon	14506	14511	Deletion	1	+	2357	2536	TTCAGAGAGCTAGGTGTTGTACATA|ATCAGGATGTAAACTTACATAGCTC	GAGAGCTAGGTGTTGTACATAATCA|GGATGTAAACTTACATAGCTCTAGA
NC_045512.2_pilon	11278	11282	Deletion	1	+	9736	10090	TATGACATGGTTGGATATGGTTGAT|ACTAGTTTGAAGCTAAAAGACTGTG	GACATGGTTGGATATGGTTGATACT|AGTTTGAAGCTAAAAGACTGTGTTA
NC_045512.2_pilon	11283	11297	Deletion	1	+	8699	9887	CATGGTTGGATATGGTTGATACTAG|TTTGAAGCTAAAAGACTGTGTTATG	GTTGGATATGGTTGATACTAGTTTG|AAGCTAAAAGACTGTGTTATGTATG
NC_045512.2_pilon	7765	7770	Deletion	1	+	3907	3984	TAGTGTTACAGTGAAGAATGGTTCC|ATCCATCTTTACTTTGATAAAGCTG	GTTACAGTGAAGAATGGTTCCATCC|ATCTTTACTTTGATAAAGCTGGTCA
NC_045512.2_pilon	17943	17947	Deletion	1	+	7937	8056	TAATGTTGCTATTACCAGAGCAAAA|GTAGGCATACTTTGCATAATGTCTG	TGTTGCTATTACCAGAGCAAAAGTA|GGCATACTTTGCATAATGTCTGATA
NC_045512.2_pilon	28600	523	Duplication	1	+	6829	4592	GAAAGATCTCAGTCCAAGATGGTAT|TTCTACTACCTAGGAACTGGGCCAG	CTGCACCTCATGGTCATGTTATGGT|TGAGCTGGTAGCAGAACTCGAAGGC
NC_045512.2_pilon	16310	14856	Duplication	1	+	6287	8790	GTGCTTGCATACGTAGACCATTCTT|ATGTTGTAAATGCTGTTACGACCAT	GTGATATCAGACAACTACTATTTGT|AGTTGAAGTTGTTGATAAGTACTTT
NC_045512.2_pilon	7944	7948	Deletion	1	+	7405	7497	CATCTGCAAAATCAGCGTCTGTTTA|CTACAGTCAGCTTATGTGTCAACCT	CTGCAAAATCAGCGTCTGTTTACTA|CAGTCAGCTTATGTGTCAACCTATA
NC_045512.2_pilon	5809	5825	Deletion	1	+	2475	2625	TTCTAAAGAAACTTTGTATTGCATA|GACGGTGCTTTACTTACAAAGTCCT	GTATTGCATAGACGGTGCTTTACTT|ACAAAGTCCTCAGAATACAAAGGTC
NC_045512.2_pilon	17780	17786	Deletion	1	+	3912	4144	GAAAAGCTGTCTTTATTTCACCTTA|TAATTCACAGAATGCTGTAGCCTCA	GCTGTCTTTATTTCACCTTATAATT|CACAGAATGCTGTAGCCTCAAAGAT
NC_045512.2_pilon	18352	14180	Duplication	1	+	3206	7006	ACTAGAGAAGCTGTTGGTACCAATT|TACCTTTACAGCTAGGTTTTTCTAC	TCATTGTTAATGCCTATATTAACCT|TGACCAGGGCTTTAACTGCAGAGTC
NC_045512.2_pilon	24686	24289	Duplication	1	+	1281	5888	CTTGGACAATCAAAAAGAGTTGATT|TTTGTGGAAAGGGCTATCATCTTAT	AAATGGCTTATAGGTTTAATGGTAT|TGGAGTTACACAGAATGTTCTCTAT
NC_045512.2_pilon	74	12970	Deletion	1	+	1489	9068	CTTGTAGATCTGTTCTCTAAACGAA|CTTTAAAATCTGTGTGGCTGTCACT	ATTTATACTTTATTAAAGGATTAAA|CAACCTAAATAGAGGTATGGTACTT
NC_045512.2_pilon	4531	4537	Deletion	1	+	3654	3788	TGTGGTTGATTATGGTGCTAGATTT|TACTTTTACACCAGTAAAACAACTG	TTGATTATGGTGCTAGATTTTACTT|TTACACCAGTAAAACAACTGTAGCG
NC_045512.2_pilon	26774	27804	Deletion	1	+	3783	2617	CACCGGTGGAATTGCTATCGCAATG|GCTTGTCTTGTAGGCTTGATGTGGC	CTTCTATTTGTGCTTTTTAGCCTTT|CTGCTATTCCTTGTTTTAATTATGC
NC_045512.2_pilon	29193	27794	Duplication	1	+	11554	2444	AACATTGGCCGCAAATTGCACAATT|TGCCCCCAGCGCTTCAGCGTTCTTC	CATTAATTGACTTCTATTTGTGCTT|TTTAGCCTTTCTGCTATTCCTTGTT
NC_045512.2_pilon	29162	27796	Duplication	1	+	10028	2494	CAGGAACTAATCAGACAAGGAACTG|ATTACAAACATTGGCCGCAAATTGC	TTAATTGACTTCTATTTGTGCTTTT|TAGCCTTTCTGCTATTCCTTGTTTT
NC_045512.2_pilon	27681	27755	Deletion	1	+	1866	2637	CAGACAAGAGGAAGTTCAAGAACTT|TACTCTCCAATTTTTCTTATTGTTG	TGCTTCACACTCAAAAGAAAGACAG|AATGATTGAACTTTCATTAATTGAC
NC_045512.2_pilon	29433	29364	Duplication	1	+	2279	4961	CTCAAGCCTTACCGCAGAGACAGAA|GAAACAGCAAACTGTGACTCTTCTT	CATATTGACGCATACAAAACATTCC|CACCAACAGAGCCTAAAAAGGACAA
NC_045512.2_pilon	27569	27582	Deletion	1	+	1572	1641	ATAACAAATTTGCACTGACTTGCTT|TAGCACTCAATTTGCTTTTGCTTGT	CACTGACTTGCTTTAGCACTCAATT|TGCTTTTGCTTGTCCTGACGGCGTA
NC_045512.2_pilon	22159	22163	Deletion	1	+	12978	12989	ATTTGTGTTTAAGAATATTGATGGT|TATTTTAAAATATATTCTAAGCACA	TGTGTTTAAGAATATTGATGGTTAT|TTTAAAATATATTCTAAGCACACGC
NC_045512.2_pilon	27190	27222	Deletion	1	+	12449	14161	ACAATATTGCTTTGCTTGTACAGTA|AGTGACAACAGATGTTTCATCTCGT	AACAGATGTTTCATCTCGTTGACTT|TCAGGTTACTATAGCAGAGATATTA
NC_045512.2_pilon	3667	3556	Duplication	1	+	6584	16187	AGACATTCAACTTCTTAAGAGTGCT|TATGAAAATTTTAATCAGCACGAAG	ATTACATAGCTACTAATGGACCACT|TAAAGTGGGTGGTAGTTGTGTTTTA
NC_045512.2_pilon	3533	3580	Deletion	1	+	16004	15826	GCCATGCAAGTTGAATCTGATGATT|ACATAGCTACTAATGGACCACTTAA	TTAAAGTGGGTGGTAGTTGTGTTTT|AAGCGGACACAATCTTGCTAAACAC
NC_045512.2_pilon	5705	3557	Duplication	1	+	980	16173	ATGATGTCAGCACCACCTGCTCAGT|ATGAACTTAAGCATGGTACATTTAC	TTACATAGCTACTAATGGACCACTT|AAAGTGGGTGGTAGTTGTGTTTTAA
NC_045512.2_pilon	3985	3989	Deletion	1	+	12972	13116	CAAAGCTTGTGTTGAAGAAGTTACA|ACAACTCTGGAAGAAACTAAGTTCC	AGCTTGTGTTGAAGAAGTTACAACA|ACTCTGGAAGAAACTAAGTTCCTCA
NC_045512.2_pilon	11276	11286	Deletion	1	+	9648	9451	ATTATGACATGGTTGGATATGGTTG|ATACTAGTTTGAAGCTAAAAGACTG	TGGTTGGATATGGTTGATACTAGTT|TGAAGCTAAAAGACTGTGTTATGTA
NC_045512.2_pilon	23611	18	Duplication	1	+	3914	8	GACTCAGACTAATTCTCATCGGCGG|GCACGTAGTGTAGCTAGTCAATCCA	|TCCCAGGTAACAAACCAACCAACTT
NC_045512.2_pilon	3034	3038	Deletion	1	+	11537	11640	ATTGGCTTCACATATGTATTGTTCT|TTTTACCCTCCAGATGAGGATGAAG	GGCTTCACATATGTATTGTTCTTTT|TACCCTCCAGATGAGGATGAAGAAG
NC_045512.2_pilon	571	525	Duplication	1	+	1415	4566	CATTCAGTACGGTCGTAGTGGTGAG|ACACTTGGTGTCCTTGTCCCTCATG	GCACCTCATGGTCATGTTATGGTTG|AGCTGGTAGCAGAACTCGAAGGCAT
NC_045512.2_pilon	26280	26288	Deletion	1	+	12457	12500	CGTTTCGGAAGAGACAGGTACGTTA|ATAGTTAATAGCGTACTTCTTTTTC	GAAGAGACAGGTACGTTAATAGTTA|ATAGCGTACTTCTTTTTCTTGCTTT
NC_045512.2_pilon	11082	11083	Ins:TT	16	+	18319	3954	CTCAATGGTCTTTGTTCTTTTTTTT|GTATGAAAATGCCTTTTTACCTTTT	CTCAATGGTCTTTGTTCTTTTTTTT|GTATGAAAATGCCTTTTTACCTTTT
NC_045512.2_pilon	7823	7824	Ins:TC	6	+	2764	2848	ACTTATGAAAGACATTCTCTCTCTC|ATTTTGTTAACTTAGACAACCTGAG	ACTTATGAAAGACATTCTCTCTCTC|ATTTTGTTAACTTAGACAACCTGAG
NC_045512.2_pilon	8847	8848	Ins:GA	4	+	17084	17104	TGATTGCTGCAGTCATAACAAGAGA|AGTGGGTTTTGTCGTGCCTGGTTTG	TGATTGCTGCAGTCATAACAAGAGA|AGTGGGTTTTGTCGTGCCTGGTTTG
NC_045512.2_pilon	13170	13171	Ins:AC	4	+	4910	4926	GTGTTAAGATGTTGTGTACACACAC|TGGTACTGGTCAGGCAATAACAGTT	GTGTTAAGATGTTGTGTACACACAC|TGGTACTGGTCAGGCAATAACAGTT
NC_045512.2_pilon	20496	20497	Ins:GT	4	+	9374	9449	AACAGGTTCATCTAAGTGTGTGTGT|TCTGTTATTGATTTATTACTTGATG	AACAGGTTCATCTAAGTGTGTGTGT|TCTGTTATTGATTTATTACTTGATG
NC_045512.2_pilon	22962	22963	Ins:GA	3	+	8564	8542	CTAATCTCAAACCTTTTGAGAGAGA|TATTTCAACTGAAATCTATCAGGCC	CTAATCTCAAACCTTTTGAGAGAGA|TATTTCAACTGAAATCTATCAGGCC
NC_045512.2_pilon	29693	29694	Ins:GT	1	+	41906	43678	ACATAGCAATCTTTAATCAGTGTGT|AACATTAGGGAGGACTTGAAAGAGC	ACATAGCAATCTTTAATCAGTGTGT|AACATTAGGGAGGACTTGAAAGAGC
NC_045512.2_pilon	24865	24866	Ins:AC	1	+	4149	4131	TGTCTTTGTTTCAAATGGCACACAC|TGGTTTGTAACACAAAGGAATTTTT	TGTCTTTGTTTCAAATGGCACACAC|TGGTTTGTAACACAAAGGAATTTTT
NC_045512.2_pilon	19722	19723	Ins:AA	1	+	11960	11968	CATTAATAACACTGTTTACACAAAA|GTTGATGGTGTTGATGTAGAATTGT	CATTAATAACACTGTTTACACAAAA|GTTGATGGTGTTGATGTAGAATTGT
NC_045512.2_pilon	18559	18560	Ins:AC	1	+	11264	11251	ATTGTACAAATGTTAAGTGACACAC|TTAAAAATCTCTCTGACAGAGTCGT	ATTGTACAAATGTTAAGTGACACAC|TTAAAAATCTCTCTGACAGAGTCGT
NC_045512.2_pilon	11287	11297	Ins:TCTGGTTTT	1	+	9874	9887	GTTGGATATGGTTGATACTAGTTTG|AAGCTAAAAGACTGTGTTATGTATG	GTTGGATATGGTTGATACTAGTTTG|AAGCTAAAAGACTGTGTTATGTATG
