## Supplementary material for "*ViReMaShiny*: An Interactive Application for Analysis of Viral Recombination Data": SData 1: SARS-CoV-2_3.txt

track name=Virus_Recombinations description="Virus_Recombinations" graphType=junctions
NC_045512.2_pilon	70	21557	Deletion	96	+	434	4862	ATCTCTTGTAGATCTGTTCTCTAAA|CGAACTTTAAAATCTGTGTGGCTGT	AGTGATGTTCTTGTTAACAACTAAA|CGAACAATGTTTGTTTTTCTTGTTT
NC_045512.2_pilon	68	28259	Deletion	76	+	428	1725	CGATCTCTTGTAGATCTGTTCTCTA|AACGAACTTTAAAATCTGTGTGGCT	TTCGTGTTGTTTTAGATTTTCTCTA|AACGAACAAACTAAAATGTCTGATA
NC_045512.2_pilon	72	27044	Deletion	70	+	445	2173	CTCTTGTAGATCTGTTCTCTAAACG|AACTTTAAAATCTGTGTGGCTGTCA	AAGAAATCACTGTTGCTACATCACG|AACGCTTTCTTATTACAAATTGGGA
NC_045512.2_pilon	3951	3958	Deletion	37	+	3885	4079	CAGTTGAACAGAGAAAACAAGATGA|TAAGAAAATCAAAGCTTGTGTTGAA	AACAGAGAAAACAAGATGATAAGAA|AATCAAAGCTTGTGTTGAAGAAGTT
NC_045512.2_pilon	72	25388	Deletion	28	+	445	342	CTCTTGTAGATCTGTTCTCTAAACG|AACTTTAAAATCTGTGTGGCTGTCA	AGTCAAATTACATTACACATAAACG|AACTTATGGATTTGTTTATGAGAAT
NC_045512.2_pilon	11287	11297	Deletion	27	+	5874	5654	GTTGGATATGGTTGATACTAGTTTG|TCTGGTTTTAAGCTAAAAGACTGTG	GGTTGATACTAGTTTGTCTGGTTTT|AAGCTAAAAGACTGTGTTATGTATG
NC_045512.2_pilon	26955	25586	Duplication	23	+	3102	1120	GAACTCGTAATCGGAGCTGTGATCC|TTCGTGGACATCTTCGTATTGCTGG	CAGAGCGCTTCCAAAATCATAACCC|TCAAAAAGAGATGGCAACTAGCACT
NC_045512.2_pilon	29442	29323	Duplication	20	+	1657	2275	TACCGCAGAGACAGAAGAAACAGCA|AACTGTGACTCTTCTTCCTGCTGCA	AAGATCCAAATTTCAAAGATCAAGT|CATTTTGCTGAATAAGCATATTGAC
NC_045512.2_pilon	73	26241	Deletion	18	+	445	2583	TCTTGTAGATCTGTTCTCTAAACGA|ACTTTAAAATCTGTGTGGCTGTCAC	TGTAAGCACAAGCTGATGAGTACGA|ACTTATGTACTCATTCGTTTCGGAA
NC_045512.2_pilon	8768	8777	Deletion	18	+	4933	3221	TTTGCTAACAAACATGCTGATTTTG|ACACATGGTTTAGCCAGCGTGGTGG	CAAACATGCTGATTTTGACACATGG|TTTAGCCAGCGTGGTGGTAGTTATA
NC_045512.2_pilon	18650	18744	Deletion	18	+	1819	2626	AGTATTTTGTGAAAATAGGACCTGA|GCGCACCTGTTGTCTATGTGATAGA	GGCATCATTCTATTGGATTTGATTA|CGTCTATAATCCGTTTATGATTGAT
NC_045512.2_pilon	12268	12278	Deletion	16	+	5863	6046	TGATGCAGCCATGCAACGTAAGTTG|GAAAAGATGGCTGATCAAGCTATGA	CATGCAACGTAAGTTGGAAAAGATG|GCTGATCAAGCTATGACCCAAATGT
NC_045512.2_pilon	29746	29756	Deletion	15	+	16832	17163	CACATTTTCACCGAGGCCACGCGGA|GTACGATTGAGTGTACAGTGAACAA	ACCGAGGCCACGCGGAGTACGATTG|AGTGTACAGTGAACAATGCTAGGGA
NC_045512.2_pilon	27757	27617	Duplication	15	+	648	541	TTCACACTCAAAAGAAAGACAGAAT|GATTGAACTTTCATTAATTGACTTC	TGTCCTGACGGCGTAAAACACGTCT|ATCAGTTACGTGCCAGATCAGTTTC
NC_045512.2_pilon	15378	15201	Duplication	13	+	4916	1983	TGCTCGCAAACATACAACGTGTTGT|AGCTTGTCACACCGTTTCTATAGAT	TAGCCGCCACTAGAGGAGCTACTGT|AGTAATTGGAACAAGCAAATTCTAT
NC_045512.2_pilon	10937	10947	Deletion	13	+	1555	1875	TTAGAAGATGAATTTACACCTTTTG|ATGTTGTTAGACAATGCTCAGGTGT	GAATTTACACCTTTTGATGTTGTTA|GACAATGCTCAGGTGTTACTTTCCA
NC_045512.2_pilon	685	516	Duplication	13	+	1463	2311	TGGCCATAGTTACGGCGCCGATCTA|AAGTCATTTGACTTAGGCGACGAGC	GCTCGAACTGCACCTCATGGTCATG|TTATGGTTGAGCTGGTAGCAGAACT
NC_045512.2_pilon	24889	24471	Duplication	13	+	1956	2754	CTGGTTTGTAACACAAAGGAATTTT|TATGAACCACAAATCATTACTACAG	CTTGTTAAACAACTTAGCTCCAATT|TTGGTGCAATTTCAAGTGTTTTAAA
NC_045512.2_pilon	75	27766	Deletion	13	+	443	588	TTGTAGATCTGTTCTCTAAACGAAC|TTTAAAATCTGTGTGGCTGTCACTT	CAAAAGAAAGACAGAATGATTGAAC|TTTCATTAATTGACTTCTATTTGTG
NC_045512.2_pilon	27578	27582	Deletion	12	+	923	918	TTGCACTGACTTGCTTTAGCACTCA|ATTTGCTTTTGCTTGTCCTGACGGC	CACTGACTTGCTTTAGCACTCAATT|TGCTTTTGCTTGTCCTGACGGCGTA
NC_045512.2_pilon	19517	19521	Deletion	11	+	8472	8672	GACATCATGCTAATGAGTACAGATT|GTATCTCGATGCTTATAACATGATG	ATCATGCTAATGAGTACAGATTGTA|TCTCGATGCTTATAACATGATGATC
NC_045512.2_pilon	29729	29760	Deletion	10	+	14315	17208	GGACTTGAAAGAGCCACCACATTTT|CACCGAGGCCACGCGGAGTACGATT	AGGCCACGCGGAGTACGATTGAGTG|TACAGTGAACAATGCTAGGGAGAGC
NC_045512.2_pilon	27786	29193	Deletion	10	+	688	4731	GAACTTTCATTAATTGACTTCTATT|TGTGCTTTTTAGCCTTTCTGCTATT	AAACATTGGCCGCAAATTGCACAAT|TTGCCCCCAGCGCTTCAGCGTTCTT
NC_045512.2_pilon	510	525	Deletion	10	+	2321	2379	CGGATGCTCGAACTGCACCTCATGG|TCATGTTATGGTTGAGCTGGTAGCA	GCACCTCATGGTCATGTTATGGTTG|AGCTGGTAGCAGAACTCGAAGGCAT
NC_045512.2_pilon	21074	20859	Duplication	10	+	1371	753	TGTACGACCCTAAGACTAAAAATGT|TACAAAAGAAAATGACTCTAAAGAG	TAGCTGTACCCTATAATATGAGAGT|TATACATTTTGGTGCTGGTTCTGAT
NC_045512.2_pilon	28992	28996	Deletion	9	+	2276	2354	GCAAAATTTCTGGTAAAGGCCAACA|ACAACAAGGCCAAACTGTCACTAAG	AAATTTCTGGTAAAGGCCAACAACA|ACAAGGCCAAACTGTCACTAAGAAA
NC_045512.2_pilon	21992	21996	Deletion	9	+	830	822	TGTAATGATCCATTTTTGGGTGTTT|ATTACCACAAAAACAACAAAAGTTG	AATGATCCATTTTTGGGTGTTTATT|ACCACAAAAACAACAAAAGTTGGAT
NC_045512.2_pilon	29442	29339	Duplication	9	+	1657	2676	TACCGCAGAGACAGAAGAAACAGCA|AACTGTGACTCTTCTTCCTGCTGCA	AGATCAAGTCATTTTGCTGAATAAG|CATATTGACGCATACAAAACATTCC
NC_045512.2_pilon	1211	1233	Deletion	9	+	4855	5481	TCACCAAATGAATGCAACCAAATGT|GCCTTTCAACTCTCATGAAGTGTGA	ATGTGCCTTTCAACTCTCATGAAGT|GTGATCATTGTGGTGAAACTTCATG
NC_045512.2_pilon	508	524	Deletion	9	+	2328	2346	TTCGGATGCTCGAACTGCACCTCAT|GGTCATGTTATGGTTGAGCTGGTAG	TGCACCTCATGGTCATGTTATGGTT|GAGCTGGTAGCAGAACTCGAAGGCA
NC_045512.2_pilon	3545	3549	Deletion	9	+	6409	6413	GAATCTGATGATTACATAGCTACTA|ATGGACCACTTAAAGTGGGTGGTAG	TCTGATGATTACATAGCTACTAATG|GACCACTTAAAGTGGGTGGTAGTTG
NC_045512.2_pilon	17418	17205	Duplication	8	+	5697	1525	TGTCAATGCCAGATTACGTGCTAAG|CACTATGTGTACATTGGCGACCCTG	ATGCACTATGTGAGAAGGCATTAAA|ATATTTGCCTATAGATAAATGTAGT
NC_045512.2_pilon	26782	26822	Deletion	8	+	2255	2684	GAATTGCTATCGCAATGGCTTGTCT|TGTAGGCTTGATGTGGCTCAGCTAC	GGCTCAGCTACTTCATTGCTTCTTT|CAGACTGTTTGCGCGTACGCGTTCC
NC_045512.2_pilon	12196	11237	Duplication	8	+	2781	2000	TAATGGTGATTCTGAAGTTGTTCTT|AAAAAGTTGAAGAAGTCTTTGAATG	TTTTAATATGGTCTATATGCCTGCT|AGTTGGGTGATGCGTATTATGACAT
NC_045512.2_pilon	27190	27222	Deletion	7	+	1164	1584	ACAATATTGCTTTGCTTGTACAGTA|AGTGACAACAGATGTTTCATCTCGT	AACAGATGTTTCATCTCGTTGACTT|TCAGGTTACTATAGCAGAGATATTA
NC_045512.2_pilon	72	28885	Deletion	6	+	445	543	CTCTTGTAGATCTGTTCTCTAAACG|AACTTTAAAATCTGTGTGGCTGTCA	ATTCAACTCCAGGCAGCAGTAAACG|AACTTCTCCTGCTAGAATGGCTGGC
NC_045512.2_pilon	23553	23583	Deletion	6	+	552	870	TCAACAACTCATATGAGTGTGACAT|ACCCATTGGTGCAGGTATATGCGCT	ATTGGTGCAGGTATATGCGCTAGTT|ATCAGACTCAGACTAATTCTCCTCG
NC_045512.2_pilon	16878	16882	Deletion	6	+	1333	1327	TGATGCTGTTGTTTACCGAGGTACA|ACAACTTACAAATTAAATGTTGGTG	TGCTGTTGTTTACCGAGGTACAACA|ACTTACAAATTAAATGTTGGTGATT
NC_045512.2_pilon	5808	5825	Deletion	6	+	494	514	CTTCTAAAGAAACTTTGTATTGCAT|AGACGGTGCTTTACTTACAAAGTCC	GTATTGCATAGACGGTGCTTTACTT|ACAAAGTCCTCAGAATACAAAGGTC
NC_045512.2_pilon	29173	27802	Duplication	6	+	4422	751	CAGACAAGGAACTGATTACAAACAT|TGGCCGCAAATTGCACAATTTGCCC	GACTTCTATTTGTGCTTTTTAGCCT|TTCTGCTATTCCTTGTTTTAATTAT
NC_045512.2_pilon	9648	9657	Deletion	6	+	402	406	TTTCTTTTTTAGCACATATTCAGTG|GATGGTTATGTTCACACCTTTAGTA	TTAGCACATATTCAGTGGATGGTTA|TGTTCACACCTTTAGTACCTTTCTG
NC_045512.2_pilon	2928	2937	Deletion	5	+	1107	1300	TAAAAACTTTGCAACCAGTATCTGA|ATTACTTACACCACTGGGCATTGAT	TTGCAACCAGTATCTGAATTACTTA|CACCACTGGGCATTGATTTAGATGA
NC_045512.2_pilon	26775	26833	Deletion	5	+	1797	2854	ACCGGTGGAATTGCTATCGCAATGG|CTTGTCTTGTAGGCTTGATGTGGCT	TTCATTGCTTCTTTCAGACTGTTTG|CGCGTACGCGTTCCATGTGGTCATT
NC_045512.2_pilon	29166	29175	Deletion	5	+	4191	4461	AACTAATCAGACAAGGAACTGATTA|CAAACATTGGCCGCAAATTGCACAA	AGACAAGGAACTGATTACAAACATT|GGCCGCAAATTGCACAATTTGCCCC
NC_045512.2_pilon	10497	10530	Deletion	5	+	4843	1154	TCCTTAATGGTTCATGTGGTAGTGT|TGGTTTTAACATAGATTATGACTGT	AACATAGATTATGACTGTGTCTCTT|TTTGTTACATGCACCATATGGAATT
NC_045512.2_pilon	20339	20427	Deletion	5	+	948	2320	TCGAACATATCGTTTATGGAGATTT|TAGTCATAGTCAGTTAGGTGGTTTA	CACCTTTTGAATTAGAAGATTTTAT|TCCTATGGACAGTACAGTTAAAAAC
NC_045512.2_pilon	4740	4744	Deletion	5	+	4812	4820	CAGCGTATAATGGTTATCTTACTTC|TTCTTCTAAAACACCTGAAGAACAT	CGTATAATGGTTATCTTACTTCTTC|TTCTAAAACACCTGAAGAACATTTT
NC_045512.2_pilon	3531	3582	Deletion	4	+	6110	6244	ATGCCATGCAAGTTGAATCTGATGA|TTACATAGCTACTAATGGACCACTT	AAAGTGGGTGGTAGTTGTGTTTTAA|GCGGACACAATCTTGCTAAACACTG
NC_045512.2_pilon	26781	26819	Deletion	4	+	2156	2623	GGAATTGCTATCGCAATGGCTTGTC|TTGTAGGCTTGATGTGGCTCAGCTA	TGTGGCTCAGCTACTTCATTGCTTC|TTTCAGACTGTTTGCGCGTACGCGT
NC_045512.2_pilon	23554	23583	Deletion	4	+	552	870	CAACAACTCATATGAGTGTGACATA|CCCATTGGTGCAGGTATATGCGCTA	ATTGGTGCAGGTATATGCGCTAGTT|ATCAGACTCAGACTAATTCTCCTCG
NC_045512.2_pilon	14887	21532	Deletion	4	+	3972	4045	GTTGTTGATAAGTACTTTGATTGTT|ACGATGGTGGCTGTATTAATGCTAA	AGAAAACAACAGAGTTGTTATTTCT|AGTGATGTTCTTGTTAACAACTAAA
NC_045512.2_pilon	21076	21113	Deletion	4	+	1400	1008	TACGACCCTAAGACTAAAAATGTTA|CAAAAGAAAATGACTCTAAAGAGGG	GACTCTAAAGAGGGTTTTTTCACTT|ACATTTGTGGGTTTATACAACAAAA
NC_045512.2_pilon	508	523	Deletion	4	+	2328	2345	TTCGGATGCTCGAACTGCACCTCAT|GGTCATGTTATGGTTGAGCTGGTAG	CTGCACCTCATGGTCATGTTATGGT|TGAGCTGGTAGCAGAACTCGAAGGC
NC_045512.2_pilon	1866	1874	Deletion	4	+	3691	3715	AGAAATCAATACTGAGTCCTCTTTA|TGCATTTGCATCAGAGGCTGCTCGT	AATACTGAGTCCTCTTTATGCATTT|GCATCAGAGGCTGCTCGTGTTGTAC
NC_045512.2_pilon	2153	2159	Deletion	3	+	635	683	GAAAAACTCAAACCCGTCCTTGATT|GGCTTGAAGAGAAGTTTAAGGAAGG	ACTCAAACCCGTCCTTGATTGGCTT|GAAGAGAAGTTTAAGGAAGGTGTAG
NC_045512.2_pilon	3059	3063	Deletion	3	+	6349	6304	TTTTACCCTCCAGATGAGGATGAAG|AAGAAGGTGATTGTGAAGAAGAAGA	TACCCTCCAGATGAGGATGAAGAAG|AAGGTGATTGTGAAGAAGAAGAGTT
NC_045512.2_pilon	29069	29084	Deletion	3	+	5071	1679	CCTCGGCAAAAACGTACTGCCACTA|AAGCATACAATGTAACACAAGCTTT	TACTGCCACTAAAGCATACAATGTA|ACACAAGCTTTCGGCAGACGTGGTC
NC_045512.2_pilon	11369	11373	Deletion	3	+	1604	1717	CTTATGACAGCAAGAACTGTGTATG|ATGATGGTGCTAGGAGAGTGTGGAC	ATGACAGCAAGAACTGTGTATGATG|ATGGTGCTAGGAGAGTGTGGACACT
NC_045512.2_pilon	29318	21731	Duplication	3	+	7710	172	GACAAAGATCCAAATTTCAAAGATC|AAGTCATTTTGCTGAATAAGCATAT	ACATTCAACTCAGGACTTGTTCTTA|CCTTTCTTTTCCAATGTTACTTGGT
NC_045512.2_pilon	8768	8781	Deletion	3	+	4933	3454	TTTGCTAACAAACATGCTGATTTTG|ACACATGGTTTAGCCAGCGTGGTGG	CATGCTGATTTTGACACATGGTTTA|GCCAGCGTGGTGGTAGTTATACTAA
NC_045512.2_pilon	4743	4741	Duplication	3	+	4823	4810	CGTATAATGGTTATCTTACTTCTTC|TTCTAAAACACCTGAAGAACATTTT	CAGCGTATAATGGTTATCTTACTTC|TTCTTCTAAAACACCTGAAGAACAT
NC_045512.2_pilon	3077	3081	Deletion	2	+	7187	7207	GATGAAGAAGAAGGTGATTGTGAAG|AAGAAGAGTTTGAGCCATCAACTCA	GAAGAAGAAGGTGATTGTGAAGAAG|AAGAGTTTGAGCCATCAACTCAATA
NC_045512.2_pilon	29392	29396	Deletion	2	+	774	961	AACAGAGCCTAAAAAGGACAAAAAG|AAGAAGGCTGATGAAACTCAAGCCT	AGAGCCTAAAAAGGACAAAAAGAAG|AAGGCTGATGAAACTCAAGCCTTAC
NC_045512.2_pilon	17416	17203	Duplication	2	+	5706	1488	GTTGTCAATGCCAGATTACGTGCTA|AGCACTATGTGTACATTGGCGACCC	TGATGCACTATGTGAGAAGGCATTA|AAATATTTGCCTATAGATAAATGTA
NC_045512.2_pilon	29074	28741	Duplication	2	+	5230	4377	GCAAAAACGTACTGCCACTAAAGCA|TACAATGTAACACAAGCTTTCGGCA	CCCGCAATCCTGCTAACAATGCTGC|AATCGTGCTACAACTTCCTCAAGGA
NC_045512.2_pilon	26201	26205	Deletion	2	+	3609	3590	CAATTTATGATGAACCGACGACGAC|TACTAGCGTGCCTTTGTAAGCACAA	TTTATGATGAACCGACGACGACTAC|TAGCGTGCCTTTGTAAGCACAAGCT
NC_045512.2_pilon	26161	26170	Deletion	2	+	2998	3156	ATCGACGGTTCATCCGGAGTTGTTA|ATCCAGTAATGGAACCAATTTATGA	TTCATCCGGAGTTGTTAATCCAGTA|ATGGAACCAATTTATGATGAACCGA
NC_045512.2_pilon	9951	9955	Deletion	2	+	2121	2183	TGGATACAACTAGCTACAGAGAAGC|TGCTTGTTGTCATCTCGCAAAGGCT	ATACAACTAGCTACAGAGAAGCTGC|TTGTTGTCATCTCGCAAAGGCTCTC
NC_045512.2_pilon	11178	11185	Deletion	2	+	3872	4362	AACATAAGCATGCATTTCTCTGTTT|GTTTTTGTTACCTTCTCTTGCCACT	AGCATGCATTTCTCTGTTTGTTTTT|GTTACCTTCTCTTGCCACTGTAGCT
NC_045512.2_pilon	11026	11045	Deletion	2	+	6127	7023	ACACCACTGGTTGTTACTCACAATT|TTGACTTCACTTTTAGTTTTAGTCC	CACAATTTTGACTTCACTTTTAGTT|TTAGTCCAGAGTACTCAATGGTCTT
NC_045512.2_pilon	29272	10	Duplication	2	+	6472	2	ACCTTCGGGAACGTGGTTGACCTAC|ACAGGTGCCATCAAATTGGATGACA	|TTATACCTTCCCAGGTAACAAACCA
NC_045512.2_pilon	22584	22588	Deletion	1	+	156	198	CAAACTTGTGCCCTTTTGGTGAAGT|TTTTAACGCCACCAGATTTGCATCT	ACTTGTGCCCTTTTGGTGAAGTTTT|TAACGCCACCAGATTTGCATCTGTT
NC_045512.2_pilon	29319	4915	Duplication	1	+	7678	1128	ACAAAGATCCAAATTTCAAAGATCA|AGTCATTTTGCTGAATAAGCATATT	CCACATTCCACCTAGATGGTGAAGT|TATCACCTTTGACAATCTTAAGACA
NC_045512.2_pilon	15200	15204	Deletion	1	+	1965	2060	TAGCCGCCACTAGAGGAGCTACTGT|AGTAATTGGAACAAGCAAATTCTAT	CCGCCACTAGAGGAGCTACTGTAGT|AATTGGAACAAGCAAATTCTATGGT
NC_045512.2_pilon	21765	21772	Deletion	1	+	65	70	CCAATGTTACTTGGTTCCATGCTAT|ACATGTCTCTGGGACCAATGGTACT	TTACTTGGTTCCATGCTATACATGT|CTCTGGGACCAATGGTACTAAGAGG
NC_045512.2_pilon	11571	11620	Deletion	1	+	1124	1449	TGTGTGTTGAGTATTGCCCTATTTT|CTTCATAACTGGTAATACACTTCAG	AGTGTATAATGCTAGTTTATTGTTT|CTTAGGCTATTTTTGTACTTGTTAC
NC_045512.2_pilon	17230	17234	Deletion	1	+	1798	1837	TATTTGCCTATAGATAAATGTAGTA|GAATTATACCTGCACGTGCTCGTGT	TTGCCTATAGATAAATGTAGTAGAA|TTATACCTGCACGTGCTCGTGTAGA
NC_045512.2_pilon	17201	17207	Deletion	1	+	1494	1554	TTGATGCACTATGTGAGAAGGCATT|AAAATATTTGCCTATAGATAAATGT	GCACTATGTGAGAAGGCATTAAAAT|ATTTGCCTATAGATAAATGTAGTAG
NC_045512.2_pilon	16300	16311	Deletion	1	+	1761	1883	TTAAGATGTGGTGCTTGCATACGTA|GACCATTCTTATGTTGTAAATGCTG	GTGCTTGCATACGTAGACCATTCTT|ATGTTGTAAATGCTGTTACGACCAT
NC_045512.2_pilon	3280	3284	Deletion	1	+	5496	5507	TCAGACAACTACTATTCAAACAATT|GTTGAGGTTCAACCTCAATTAGAGA	GACAACTACTATTCAAACAATTGTT|GAGGTTCAACCTCAATTAGAGATGG
NC_045512.2_pilon	8793	8797	Deletion	1	+	3797	4123	ACACATGGTTTAGCCAGCGTGGTGG|TAGTTATACTAATGACAAAGCTTGC	CATGGTTTAGCCAGCGTGGTGGTAG|TTATACTAATGACAAAGCTTGCCCA
NC_045512.2_pilon	27287	27292	Deletion	1	+	2618	2604	CTTTTAAAGTTTCCATTTGGAATCT|TGATTACATCATAAACCTCATAATT	TAAAGTTTCCATTTGGAATCTTGAT|TACATCATAAACCTCATAATTAAAA
NC_045512.2_pilon	14901	14905	Deletion	1	+	3168	3179	CTTTGATTGTTACGATGGTGGCTGT|ATTAATGCTAACCAAGTCATCGTCA	TGATTGTTACGATGGTGGCTGTATT|AATGCTAACCAAGTCATCGTCAACA
NC_045512.2_pilon	5600	1312	Duplication	1	+	4001	1039	ATGGGCACACTTTCTTATGAACAAT|TTAAGAAAGGTGTTCAGATACCTTG	GCGAATTTTGTGGCACTGAGAATTT|GACTAAAGAAGGTGCCACTACTTGT
NC_045512.2_pilon	7624	7630	Deletion	1	+	2286	2357	CAAACTACACAATTGGAATTGTGTT|AATTGTGATACATTCTGTGCTGGTA	TACACAATTGGAATTGTGTTAATTG|TGATACATTCTGTGCTGGTAGTACA
NC_045512.2_pilon	28559	28563	Deletion	1	+	2979	3144	CGAAGAGCTACCAGACGAATTCGTG|GTGGTGACGGTAAAATGAAAGATCT	AGAGCTACCAGACGAATTCGTGGTG|GTGACGGTAAAATGAAAGATCTCAG
NC_045512.2_pilon	18651	18745	Deletion	1	+	1907	2628	GTATTTTGTGAAAATAGGACCTGAG|CGCACCTGTTGTCTATGTGATAGAC	GCATCATTCTATTGGATTTGATTAC|GTCTATAATCCGTTTATGATTGATG
NC_045512.2_pilon	26952	25583	Duplication	1	+	3140	1130	AGTGAACTCGTAATCGGAGCTGTGA|TCCTTCGTGGACATCTTCGTATTGC	TTTCAGAGCGCTTCCAAAATCATAA|CCCTCAAAAAGAGATGGCAACTAGC
NC_045512.2_pilon	29442	29272	Duplication	1	+	1657	6472	TACCGCAGAGACAGAAGAAACAGCA|AACTGTGACTCTTCTTCCTGCTGCA	CACCTTCGGGAACGTGGTTGACCTA|CACAGGTGCCATCAAATTGGATGAC
NC_045512.2_pilon	28427	29759	Deletion	1	+	524	17101	GGTTTACCCAATAATACTGCGTCTT|GGTTCACCGCTCTCACTCAACATGG	GAGGCCACGCGGAGTACGATTGAGT|GTACAGTGAACAATGCTAGGGAGAG
NC_045512.2_pilon	11077	11081	Deletion	1	+	7589	7676	GAGTACTCAATGGTCTTTGTTCTTT|TTTTTGTATGAAAATGCCTTTTTAC	TACTCAATGGTCTTTGTTCTTTTTT|TTGTATGAAAATGCCTTTTTACCTT
NC_045512.2_pilon	70	26474	Deletion	1	+	434	62	ATCTCTTGTAGATCTGTTCTCTAAA|CGAACTTTAAAATCTGTGTGGCTGT	AGAGTTCCTGATCTTCTGGTCTAAA|CGAACTAAATATTATATTAGTTTTT
NC_045512.2_pilon	29746	29750	Deletion	1	+	16832	17116	CACATTTTCACCGAGGCCACGCGGA|GTACGATTGAGTGTACAGTGAACAA	ATTTTCACCGAGGCCACGCGGAGTA|CGATTGAGTGTACAGTGAACAATGC
NC_045512.2_pilon	11082	11083	Ins:TT	6	+	7706	1579	CTCAATGGTCTTTGTTCTTTTTTTT|GTATGAAAATGCCTTTTTACCTTTT	CTCAATGGTCTTTGTTCTTTTTTTT|GTATGAAAATGCCTTTTTACCTTTT
NC_045512.2_pilon	20496	20497	Ins:GT	3	+	2809	2872	AACAGGTTCATCTAAGTGTGTGTGT|TCTGTTATTGATTTATTACTTGATG	AACAGGTTCATCTAAGTGTGTGTGT|TCTGTTATTGATTTATTACTTGATG
NC_045512.2_pilon	22962	22963	Ins:GA	1	+	1884	1885	CTAATCTCAAACCTTTTGAGAGAGA|TATTTCAACTGAAATCTATCAGGCC	CTAATCTCAAACCTTTTGAGAGAGA|TATTTCAACTGAAATCTATCAGGCC
NC_045512.2_pilon	11005	11006	Ins:AC	1	+	3857	3863	GAAAAGAACAATCAAGGGTACACAC|CACTGGTTGTTACTCACAATTTTGA	GAAAAGAACAATCAAGGGTACACAC|CACTGGTTGTTACTCACAATTTTGA
